# ScaR - A tool for sensitive detection of known fusion transcripts: Establishing prevalence of fusions in testicular germ cell tumors

**DOI:** 10.1101/518316

**Authors:** Sen Zhao, Andreas M. Hoff, Rolf I. Skotheim

## Abstract

Bioinformatics tools for fusion transcript detection from RNA-sequencing data are in general developed for identification of novel fusions, which demands a high number of supporting reads and strict filters to avoid false discoveries. As our knowledge of bona-fide fusion genes becomes more saturated, there is a need to establish their prevalence with high sensitivity. We present ScaR, a tool that uses a scaffold realignment approach for sensitive fusion detection in RNA-seq data. ScaR detects a set of 50 synthetic fusion transcripts from simulated data at a higher sensitivity compared to established fusion finders. Applied to fusion transcripts potentially involved in testicular germ cell tumors (TGCTs), ScaR detects the fusions *RCC1-ABHD12B* and *CLEC6A-CLEC4D* in 9% and 28% of 150 TGCTs, respectively. The fusions were not detected in any of 198 normal testis tissues. Thus, we demonstrate high prevalence of *RCC1-ABHD12B* and *CLEC6A-CLEC4D* in TGCTs, and their cancer specific features. Further, we find that *RCC1-ABHD12B* and *CLEC6A-CLEC4D* are predominantly expressed in the seminoma and embryonal carcinoma histological subtypes of TGCTs, respectively. In conclusion, ScaR is useful for establishing the frequency of known fusion transcripts in larger data sets and detecting clinically relevant fusion transcripts with high sensitivity.

**Availability:** https://github.com/senzhaocode/ScaR
