## Supplementary material for "ScaR - A tool for sensitive detection of known fusion transcripts: Establishing prevalence of fusions in testicular germ cell tumors": Table S1

### Sheet: Table S1
Table S1. Compiled list of fusion finder tools. * The number of citations were extracted from Google Scholar in January 2019
Name	Publication year	Journal	Reference	Citations*	Journal URL	Software URL	Programming_language	Known fusion mode	Latest update	Latest version	Comments	Tools benchmarked against	Type
Arriba	NA	NA	NA	NA	NA	https://github.com/suhrig/arriba	C++	"-k parameter, keeps candidates from being filtered"	20180129	0.12.0		NA	RNA-seq Fusion gene detection
Barnacle	2013	BMC Genomics	Swanson L, Robertson G, Mungall KL, Butterfield YS, Chiu R, Corbett RD, et al. Barnacle: detecting and characterizing tandem duplications and fusions in transcriptome assemblies. BMC Genomics. 2013;14: 550.	11	http://bmcgenomics.biomedcentral.com/articles/10.1186/1471-2164-14-550	http://www.bcgsc.ca/platform/bioinfo/software/barnacle	NA	NA	20160224	1.0.4		Tophat-Fusion	RNA-seq tandem duplications and fusion gene detection
Bellerophontes	2012	Bioinformatics	Abate F, Acquaviva A, Paciello G, Foti C, Ficarra E, Ferrarini A, et al. Bellerophontes: an RNA-Seq data analysis framework for chimeric transcripts discovery based on accurate fusion model. Bioinformatics. 2012;28: 2114–2121.	31	http://bioinformatics.oxfordjournals.org/content/28/16/2114.long	http://eda.polito.it/bellerophontes/index.html	JAVA/Perl/Bash	No	2012	0.4.0		deFuse, Tophat-Fusion, Chimerascan	RNA-seq Fusion gene detection
BreakFusion	2012	Bioinformatics	Chen K, Wallis JW, Kandoth C, Kalicki-Veizer JM, Mungall KL, Mungall AJ, et al. BreakFusion: targeted assembly-based identification of gene fusions in whole transcriptome paired-end sequencing data. Bioinformatics. 2012;28: 1923–1924.	49	http://www.ncbi.nlm.nih.gov/pmc/articles/PMC3389765/	http://bioinformatics.mdanderson.org/main/BreakFusion	Perl/C++	No	20120501	1.0.1		Tophat-Fusion, deFuse	RNA-seq Fusion gene detection
ChimeraScan	2011	Bioinformatics	Iyer MK, Chinnaiyan AM, Maher CA. ChimeraScan: a tool for identifying chimeric transcription in sequencing data. Bioinformatics. 2011;27: 2903–2904.	196	http://www.ncbi.nlm.nih.gov/pmc/articles/PMC3187648/	https://code.google.com/archive/p/chimerascan/	Python	No	20120912	0.4.5		deFuse, ShortFuse. MapSplice	RNA-seq Fusion gene detection
ChimeRScope	2017	Nucleic Acids Research	Li Y, Heavican TB, Vellichirammal NN, Iqbal J, Guda C. ChimeRScope: a novel alignment-free algorithm for fusion transcript prediction using paired-end RNA-Seq data. Nucleic Acids Res. 2017;45: e120.	6	https://academic.oup.com/nar/article/45/13/e120/3787810	https://github.com/ChimeRScope/ChimeRScope/wiki	Java	No	NA	NA	Alignment-free method for fusion detection using gene fingerprinting (k-mers). To download contact the corresponding author.	SOAPfuse, Jaffa, FusionCatcher, EricScript, MapSplice	RNA-seq Fusion gene detection (alignment-free)
ChimPipe	2017	BMC Genomics	Rodríguez-Martín B, Palumbo E, Marco-Sola S, Griebel T, Ribeca P, Alonso G, et al. ChimPipe: accurate detection of fusion genes and transcription-induced chimeras from RNA-seq data. BMC Genomics. 2017;18: 7.	6	https://bmcgenomics.biomedcentral.com/articles/10.1186/s12864-016-3404-9	https://github.com/Chimera-tools/ChimPipe		No	20170105	0.9.5		FusionMap, PRADA, ChimeraScan, TophatFusion	RNA-seq Fusion gene detection
Comrad	2011	Bioinformatics	McPherson A, Wu C, Hajirasouliha I, Hormozdiari F, Hach F, Lapuk A, et al. Comrad: detection of expressed rearrangements by integrated analysis of RNA-Seq and low coverage genome sequence data. Bioinformatics. 2011;27: 1481–1488.	47	http://bioinformatics.oxfordjournals.org/content/27/11/1481.long	https://code.google.com/archive/p/comrad/ https://sourceforge.net/projects/fusioncomrad/?source=navbar	Perl/C++	No	20130403	0.1.3		deFuse	RNA-seq + WGS Fusion gene detection
CRAC	2013	Genome Biology	Philippe N, Salson M, Commes T, Rivals E. CRAC: an integrated approach to the analysis of RNA-seq reads. Genome Biol. 2013;14: R30.	58	http://www.ncbi.nlm.nih.gov/pmc/articles/PMC4053775/	http://crac.gforge.inria.fr/	Perl	No	20160129	2.5.0		Tophat-fusion	RNA-seq Fusion gene detection ++
deFuse	2011	PLoS Computational Biology	McPherson A, Hormozdiari F, Zayed A, Giuliany R, Ha G, Sun MGF, et al. deFuse: An Algorithm for Gene Fusion Discovery in Tumor RNA-Seq Data. PLoS Comput Biol. Public Library of Science; 2011;7: e1001138.	372	http://journals.plos.org/ploscompbiol/article?id=10.1371/journal.pcbi.1001138	https://bitbucket.org/dranew/defuse	Perl/C++	No	20170720	0.8.2		FusionSeq, MapSplice	RNA-seq Fusion gene detection
Dissect	2012	Bioinformatics	Yorukoglu D, Hach F, Swanson L, Collins CC, Birol I, Sahinalp SC. Dissect: detection and characterization of novel structural alterations in transcribed sequences. Bioinformatics. 2012;28: i179–87.	21	http://bioinformatics.oxfordjournals.org/content/28/12/i179.abstract	http://dissect-trans.sourceforge.net/Home		No	20120827	1.0.2		Comrad	RNA-seq structural variation detection
EBARDenovo	2013	Bioinformatics	Chu H-T, Hsiao WWL, Chen J-C, Yeh T-J, Tsai M-H, Lin H, et al. EBARDenovo: highly accurate de novo assembly of RNA-Seq with efficient chimera-detection. Bioinformatics. 2013;29: 1004–1010.	37	http://bioinformatics.oxfordjournals.org/content/early/2013/03/01/bioinformatics.btt092	http://sourceforge.net/projects/ebardenovo/	C#	No	20150131	2.0.1			RNA-seq deNovo assembler with chimera-detecion
EricScript	2012	Bioinformatics	Benelli M, Pescucci C, Marseglia G, Severgnini M, Torricelli F, Magi A. Discovering chimeric transcripts in paired-end RNA-seq data by using EricScript. Bioinformatics. 2012;28: 3232–3239.	55	http://bioinformatics.oxfordjournals.org/content/28/24/3232	https://sites.google.com/site/bioericscript/home	Perl	No	20160426	0.5.5		Chimerascan, DeFuse, FusionMAp, ShortFuse	RNA-seq Fusion gene detection
FusionAnalyser	2012	Nucleic Acids Research	Piazza R, Pirola A, Spinelli R, Valletta S, Redaelli S, Magistroni V, et al. FusionAnalyser: a new graphical, event-driven tool for fusion rearrangements discovery. Nucleic Acids Res. 2012;40: e123.	29	http://www.ncbi.nlm.nih.gov/pmc/articles/PMC3439881/	http://www.ngsbicocca.org/html/fusionanalyser.html	C#	No	20131115	2.0.0.0	"detect driver fusion events, graphical tool for identification of functional rearrangements"	FusionSeq, FusionHunter	RNA-seq Fusion gene detection
FusionCatcher	2014	BioRxiv	Nicorici D, Satalan M, Edgren H, Kangaspeska S, Murumagi A, Kallioniemi O, et al. FusionCatcher - a tool for finding somatic fusion genes in paired-end RNA-sequencing data [Internet]. bioRxiv. 2014. p. 011650. doi:10.1101/011650	61	http://biorxiv.org/content/early/2014/11/19/011650.full-text.pdf+html	https://github.com/ndaniel/fusioncatcher	Python?	"--focus, force candidate fusion genes to pass preliminary filtering"	20180202	1.1		SOAPFuse, Chimerascan, deFuse, FusionHunter, SnowShoes-PTD, Tophat-Fusion	RNA-seq Fusion gene detection
FusionFinder	2012	PLoS One	Francis RW, Thompson-Wicking K, Carter KW, Anderson D, Kees UR, Beesley AH. FusionFinder: a software tool to identify expressed gene fusion candidates from RNA-Seq data. PLoS One. 2012;7: e39987.	53	http://www.ncbi.nlm.nih.gov/pmc/articles/PMC3384600/	http://bioinformatics.childhealthresearch.org.au/software/fusionfinder/	Perl	No	20120729	1.2.1		FusionMap, Tophat-Fusion	RNA-seq Fusion gene detection, optimized for single-end reads
FusionHunter	2011	Bioinformatics	Li Y, Chien J, Smith DI, Ma J. FusionHunter: identifying fusion transcripts in cancer using paired-end RNA-seq. Bioinformatics. 2011;27: 1708–1710.	82	http://bioinformatics.oxfordjournals.org/content/27/12/1708.long	https://github.com/leofountain/FusionHunter	Perl/C++	No	20120609	1.4.0			RNA-seq Fusion gene detection
FusionMap	2011	Bioinformatics	Ge H, Liu K, Juan T, Fang F, Newman M, Hoeck W. FusionMap: detecting fusion genes from next-generation sequencing data at base-pair resolution. Bioinformatics. 2011;27: 1922–1928.	187	http://bioinformatics.oxfordjournals.org/content/27/14/1922	http://www.arrayserver.com/wiki/index.php?title=FusionMap	C#	No	20150331	20150331	"implemented in Oshell"	FusionSeq	RNA-seq Fusion gene detection
FusionQ	2013	BMC Bioinformatics	Liu C, Ma J, Chang CJ, Zhou X. FusionQ: a novel approach for gene fusion detection and quantification from paired-end RNA-Seq. BMC Bioinformatics. 2013;14: 193.	28	http://www.biomedcentral.com/1471-2105/14/193	https://sites.google.com/site/fusionq1/home/	Perl/R	No	20130731	20130731		deFuse, Tophat-Fusion	RNA-seq Fusion gene detection
FuSeq	2018	BMC Genomics	Vu TN, Deng W, Trac QT, Calza S, Hwang W, Pawitan Y. A fast detection of fusion genes from paired-end RNA-seq data. BMC Genomics. 2018 Nov 1;19(1):786.	0	https://bmcgenomics.biomedcentral.com/articles/10.1186/s12864-018-5156-1	https://github.com/nghiavtr/FuSeq	C++/R	No	20181114	1.1.0		FusionMap, TRUP, Tophat-Fusion, SOAPfuse, JAFFA	RNA-seq Fusion gene detection
FusionSeq	2010	Genome Biology	Sboner A, Habegger L, Pflueger D, Terry S, Chen DZ, Rozowsky JS, et al. FusionSeq: a modular framework for finding gene fusions by analyzing paired-end RNA-sequencing data. Genome Biol. 2010;11: R104.	148	http://www.genomebiology.com/2010/11/10/R104	http://info.gersteinlab.org/FusionSeq	C	No	20101030	0.6.1			RNA-seq Fusion gene detection
Gfusion	2017	Scientific Reports	Zhao J, Chen Q, Wu J, Han P, Song X. GFusion: an Effective Algorithm to Identify Fusion Genes from Cancer RNA-Seq Data. Sci Rep. 2017;7: 6880.	1	https://www.nature.com/articles/s41598-017-07070-6	https://github.com/xiaofengsong/GFusion	Perl	No	20160508	1.0.0		TophatFusion, FusionMap, Jaffa, ChimPipe	RNA-seq Fusion gene detection
IDP-fusion	2015	Nucleic Acids Research	Weirather JL, Afshar PT, Clark TA, Tseng E, Powers LS, Underwood JG, et al. Characterization of fusion genes and the significantly expressed fusion isoforms in breast cancer by hybrid sequencing. Nucleic Acids Res. 2015; doi:10.1093/nar/gkv562	39	http://nar.oxfordjournals.org/content/early/2015/06/03/nar.gkv562.full	http://www.healthcare.uiowa.edu/labs/au/IDP-fusion/		No	20170119	1.1.1	"Hybrid sequencing - Pacbio + short reads"	Tophat-Fusion, SOAPfuse, TRUP, FusionMap, deFuse, BreakFusion, ISOseq	Long-read + short-read RNA-seq Fusion gene detection
InFusion	2016	PLoS One	Okonechnikov K, Imai-Matsushima A, Paul L, Seitz A, Meyer TF, Garcia-Alcalde F. InFusion: Advancing Discovery of Fusion Genes and Chimeric Transcripts from Deep RNA-Sequencing Data. PLoS One. 2016;11: e0167417.	5	http://journals.plos.org/plosone/article?id=10.1371/journal.pone.0167417	https://bitbucket.org/kokonech/infusion/wiki/Home	C++/Python	No	20170316	0.8		SOAPFuse, Chimerascan, TophatFusion, FusionCatcher, deFuse	RNA-seq Fusion gene detection
INTEGRATE	2015	Genome Research	Zhang J, White NM, Schmidt HK, Fulton RS, Tomlinson C, Warren WC, et al. INTEGRATE: gene fusion discovery using whole genome and transcriptome data. Genome Res. 2016;26: 108–118.	39	https://genome.cshlp.org/content/26/1/108.long	https://sourceforge.net/projects/integrate-fusion/		No	20161129	0.2.6		nFuse, Chimerascan, FusionCatcher, TophatFusion, pyPRADA, TRUP, Comrad, BreakTrans	RNA-seq + WGS Fusion gene detection
JAFFA	2015	Genome Medicine	Davidson NM, Majewski IJ, Oshlack A. JAFFA: High sensitivity transcriptome-focused fusion gene detection. Genome Med. 2015;7: 43.	40	http://www.genomemedicine.com/content/7/1/43	https://github.com/Oshlack/JAFFA/wiki		No	20170508	1.0.9		FusionCatcher, SOAPFuse, deFUse, TopHat-Fusion	RNA-seq Fusion gene detection
LifeScope	2012	NA	NA	NA	http://www.thermofisher.com/no/en/home/life-science/sequencing/next-generation-sequencing/solid-next-generation-sequencing/solid-next-generation-sequencing-data-analysis-solutions/lifescope-data-analysis-solid-next-generation-sequencing/lifescope-genomic-analysis-software-solid-next-generation-sequencing.html	http://www.thermofisher.com/no/en/home/life-science/sequencing/next-generation-sequencing/solid-next-generation-sequencing/solid-next-generation-sequencing-data-analysis-solutions/lifescope-data-analysis-solid-next-generation-sequencing/lifescope-genomic-analysis-software-solid-next-generation-sequencing.html		No	20120401	2.5.1	"Genomic analysis for SOLID sequencing"		Online tool suite - SOLID seq
MACHETE	2017	Nucleic Acids Research	Hsieh G, Bierman R, Szabo L, Lee AG, Freeman DE, Watson N, et al. Statistical algorithms improve accuracy of gene fusion detection. Nucleic Acids Res. 2017;45: e126.	4	https://academic.oup.com/nar/article/45/13/e126/3852042	https://github.com/salzmanlab/MACHETE	Python	No	20170731	NA		SOAPFuse, STAR-Fusion, EricScript	RNA-seq Fusion gene detection
MapSplice	2010	Nucleic Acids Research	Wang K, Singh D, Zeng Z, Coleman SJ, Huang Y, Savich GL, et al. MapSplice: accurate mapping of RNA-seq reads for splice junction discovery. Nucleic Acids Res. 2010;38: e178.	758	https://academic.oup.com/nar/article/38/18/e178/1068935	http://protocols.netlab.uky.edu/~zeng/	Python	No	20160613	2.2.1			RNA-seq mapper & Fusion gene detection
MOJO	2014	NA	NA	NA	https://github.com/cband/MOJO	https://github.com/cband/MOJO	C++	No	20141018	0.0.5	"Link to pre-built binaries broken"		RNA-seq Fusion gene detection
NCLscan	2016	Nucleic Acids Research	Chuang T-J, Wu C-S, Chen C-Y, Hung L-Y, Chiang T-W, Yang M-Y. NCLscan: accurate identification of non-co-linear transcripts (fusion, trans-splicing and circular RNA) with a good balance between sensitivity and precision. Nucleic Acids Res. 2015; doi:10.1093/nar/gkv1013	39	https://academic.oup.com/nar/article/44/3/e29/2502630	https://github.com/TreesLab/NCLscan	Python	No	20160322	1.6	"Detection of non-co-linear transcripts (fusion, trans-splicing and circular RNA)	18 publicly available tools	RNA-seq Fusion gene detection
nFuse	2012	Genome Research	McPherson A, Wu C, Wyatt AW, Shah S, Collins C, Sahinalp SC. nFuse: discovery of complex genomic rearrangements in cancer using high-throughput sequencing. Genome Res. 2012;22: 2250–2261.	62	http://www.ncbi.nlm.nih.gov/pmc/articles/PMC3483554/	https://code.google.com/archive/p/nfuse/	Python/R	No	20130715	0.2.1	"WGS + RNA-seq data"		RNA-seq + WGS Fusion gene detection
Pegasus	2014	BMC Systems Biology	Abate F, Zairis S, Ficarra E, Acquaviva A, Wiggins CH, Frattini V, et al. Pegasus: a comprehensive annotation and prediction tool for detection of driver gene fusions in cancer. BMC Syst Biol. 2014;8: 97.	30	http://www.biomedcentral.com/1752-0509/8/97	http://sourceforge.net/projects/pegasus-fus/	Java, Perl, Python, Bash	No	20140725	0.0.3		Oncofuse	Fusion annotation + driver prediction
Pizzly	2017	bioRxiv	Melsted P, Hateley S, Joseph IC, Pimentel H, Bray NL, Pachter L. Fusion detection and quantification by pseudoalignment [Internet]. bioRxiv. 2017. p. 166322. doi:10.1101/166322	0	https://www.biorxiv.org/content/early/2017/07/20/166322	https://github.com/pmelsted/pizzly	C++	No	20170720	0.37.3	"Fast fusion detection using kallisto"	MapSplice, EricScript, FusionCatcher, JAFFA, PRADA, STAR-Fusion	RNA-seq Fusion gene detection
PRADA	2013	Bioinformatics	Torres-García W, Zheng S, Sivachenko A, Vegesna R, Wang Q, Yao R, et al. PRADA: pipeline for RNA sequencing data analysis. Bioinformatics. 2014;30: 2224–2226.	95	http://bioinformatics.mdanderson.org/main/PRADA:Overview	http://sourceforge.net/projects/prada/	Python	guess-ft?	20140311	1.2.0			RNA-seq Fusion gene detection
ShortFuse	2011	Bioinformatics	Kinsella M, Harismendy O, Nakano M, Frazer KA, Bafna V. Sensitive gene fusion detection using ambiguously mapping RNA-Seq read pairs. Bioinformatics. 2011;27: 1068–1075.	64	http://www.ncbi.nlm.nih.gov/pmc/articles/PMC3072550/	https://bitbucket.org/mckinsel/shortfuse	C++/Python	No	20110519	0.2.0			RNA-seq Fusion gene detection
SnowShoes-FTD	2011	Cancer Research	Asmann YW, Hossain A, Necela BM, Middha S, Kalari KR, Sun Z, et al. A novel bioinformatics pipeline for identification and characterization of fusion transcripts in breast cancer and normal cell lines. Nucleic Acids Res. 2011;39: e100.	97	http://nar.oxfordjournals.org/content/early/2011/05/27/nar.gkr362.full	http://bioinformaticstools.mayo.edu/research/snowshoes-ftd/	Perl	No	NA		"Not openly availabe, need to request FTP transfer. http://bioinformaticstools.mayo.edu/research/snowshoes-ftd/"		RNA-seq Fusion gene detection
SOAPFuse	2013	Genome Biology	Jia W, Qiu K, He M, Song P, Zhou Q, Zhou F, et al. SOAPfuse: an algorithm for identifying fusion transcripts from paired-end RNA-Seq data. Genome Biol. 2013;14: R12.	106	http://www.genomebiology.com/2013/14/2/R12	http://sourceforge.net/p/soapfuse/wiki/Download/	Perl	No	20160119	1.2.7		deFuse, FusionHunter, Snowshoes-FTD; chimerascan, TopHat-Fusion	RNA-seq Fusion gene detection
SOAPFusion	2013	Bioinformatics	Wu J, Zhang W, Huang S, He Z, Cheng Y, Wang J, et al. SOAPfusion: a robust and effective computational fusion discovery tool for RNA-seq reads. Bioinformatics. 2013;29: 2971–2978.	21	http://www.ncbi.nlm.nih.gov/pubmed/24123671	http://soap.genomics.org.cn/SOAPfusion.html		No	20120810	1.1	"Link not working"	ShortFuse, TopHat-fusion, FusionHunter, FusionMap, deFuse, FusionSeq	RNA-seq Fusion gene detection
SQUID	2018	Genome Biology	Ma C, Shao M, Kingsford C. SQUID: transcriptomic structural variation detection from RNA-seq. Genome Biol. 2018;19: 52.	1	https://genomebiology.biomedcentral.com/articles/10.1186/s13059-018-1421-5	https://github.com/Kingsford-Group/squid	C++	No	20180827	1.5		FusionCatcher, Jaffa, deFuse, INTEGRATE, SOAPfuse	RNA-seq Fusion gene detection
STAR-fusion	NA	NA	NA	NA	https://github.com/STAR-Fusion/STAR-Fusion	https://github.com/STAR-Fusion/STAR-Fusion/wiki	Perl	No	20180918	1.5.0			RNA-seq Fusion gene detection
TopHat-Fusion	2011	Genome Biology	Kim D, Salzberg SL. TopHat-Fusion: an algorithm for discovery of novel fusion transcripts. Genome Biol. 2011;12: R72.	477	http://www.ncbi.nlm.nih.gov/pmc/articles/PMC3245612/	https://ccb.jhu.edu/software/tophat/index.shtml		No	20150629	2.1.0		FusionSeq, deFuse	RNA-seq Fusion gene detection
TRUP	2015	Genome Biology	Fernandez-Cuesta L, Sun R, Menon R, George J, Lorenz S, Meza-Zepeda LA, et al. Identification of novel fusion genes in lung cancer using breakpoint assembly of transcriptome sequencing data. Genome Biol. 2015;16: 7.	38	http://www.genomebiology.com/2015/16/1/7	https://github.com/ruping/TRUP		No	20151013			Chimerascan, FusionHUnter, fusionMap, Tophat-Fusion, deFuse, SOAPfuse	RNA-seq Fusion gene detection
ViralFusionSeq	2013	Bioinformatics	Li J-W, Wan R, Yu C-S, Co NN, Wong N, Chan T-F. ViralFusionSeq: accurately discover viral integration events and reconstruct fusion transcripts at single-base resolution. Bioinformatics. 2013;29: 649–651.	51	http://www.ncbi.nlm.nih.gov/pmc/articles/PMC3582262/	http://sourceforge.net/projects/viralfusionseq/	Perl	No	20170219				Viral-human fusions
