## Supplementary material for "ScaR - A tool for sensitive detection of known fusion transcripts: Establishing prevalence of fusions in testicular germ cell tumors": Table S2

### Sheet: TCGA_150_mapping
Table S2. Sequencing information and mapping statistics per patient on the dataset from The Cancer Genome Atlas (TCGA).
bcr_patient_barcode	participant_id	analysis_id	barcode	total_pairend_reads	concordantly_mapping(1)	concordantly_mapping(>1)	discordantly (1)	single_mapping(1)	single_mapping(>1)	mapping (all %)	mapping (uniq %)
TCGA-2X-A9D6	1b1cae14-ad83-4d2a-b152-504392900e30	0391f489-5ea7-4736-8e75-209b80581f45	TCGA-2X-A9D6-01A-11R-A430-07	70471248	58027340	5959031	422359	3105547	966283	0.942862	0.851446
TCGA-2G-AALF	be64d20a-bcda-4623-912a-826e86f3225e	053f3afd-d4c5-4bfe-8738-8277ed9faca3	TCGA-2G-AALF-01A-11R-A430-07	56422553	41028062	7902407	255220	3404607	1404332	0.914353	0.761851
TCGA-WZ-A7V5	c5a16472-ac62-422b-a799-26d17aeaa38e	06f966ff-97cc-4ee1-be47-791b2b67741c	TCGA-WZ-A7V5-01A-11R-A431-07	59766412	47553097	7131431	389610	2947110	1171125	0.955943	0.826823
TCGA-2G-AAF6	e03c99f2-93cb-457f-8a77-d600f292e313	078504c4-783c-4224-9ea7-abadee6f5adf	TCGA-2G-AAF6-01A-11R-A430-07	86829113	70178037	9860865	392395	3232794	1020558	0.95081	0.831367
TCGA-2G-AAL7	18e7182d-16e8-4eff-96ec-56ff241810d3	09cd6ea7-f60c-411b-83da-d405343ff17a	TCGA-2G-AAL7-01A-11R-A430-07	40332397	32704102	4662966	219111	1674795	550259	0.959494	0.837059
TCGA-XE-AAOB	7db75a66-3e9d-40e1-93c0-23f3630d6a9c	0eb9e252-5dd9-48ab-8a2a-7ae094943276	TCGA-XE-AAOB-01A-11R-A431-07	56766876	43679011	7411674	319057	2878449	1603890	0.945109	0.800419
TCGA-2G-AALS	07bec7d7-0aab-4b09-a796-bf1602bf682c	11a28b58-cc98-47dc-8652-dbb774c21a81	TCGA-2G-AALS-01A-12R-A430-07	44968754	32406451	5493721	148721	1906887	926882	0.877627	0.745153
TCGA-2G-AALQ	05fbde79-00b6-4273-a0bc-d616844e0136	139a772d-8cf3-47d0-a91c-f8bb1c83d466	TCGA-2G-AALQ-01A-12R-A430-07	40503769	32045626	3999361	123135	1517213	408968	0.916735	0.812946
TCGA-2G-AAHL	bac49a26-1556-45b8-8729-a05df52623d8	1732f069-127e-4571-8373-956eceefdf36	TCGA-2G-AAHL-01A-11R-A430-07	61681166	48550425	8103310	241467	2832722	967606	0.953214	0.813996
TCGA-2G-AAGZ	0cf24a4b-66af-454b-9e74-715cff8b73d4	1735747b-3f73-4a37-9ec3-4e03b7eca09a	TCGA-2G-AAGZ-01A-11R-A430-07	45750080	36314132	5387173	192302	1926264	720740	0.944635	0.819005
TCGA-2G-AALO	34103b46-3d61-44a4-8b52-dcd29b5185a1	1955d06c-f79a-42c1-8e83-d764b5b489f5	TCGA-2G-AALO-01A-12R-A430-07	37616628	28895902	2802539	165277	1585929	347692	0.872766	0.793642
TCGA-W4-A7U4	be3b6f94-9468-4164-9d96-abc205f53e92	1c732ca5-2b32-49da-955b-982b4e240647	TCGA-W4-A7U4-01A-12R-A431-07	72884145	60781907	7614545	387833	2690052	870149	0.968172	0.857728
TCGA-2G-AAGM	bd42cf82-4281-41bf-93e5-8403f1a94905	1dce3e81-f91c-4ec6-86b2-820cf4c33cdd	TCGA-2G-AAGM-01A-11R-A430-07	60734256	50423195	5299255	349124	3406101	781392	0.957702	0.864016
TCGA-2G-AAFM	a123784a-0b6b-4f9a-847f-c5a17cb922bb	1df49645-ac59-4768-a407-eb58a91d3607	TCGA-2G-AAFM-01A-11R-A430-07	59170250	46966152	7014058	218630	2498301	872464	0.944465	0.818552
TCGA-2G-AALW	dd6e87af-ea8f-41e9-bf7d-0222d88b7873	1f13db5b-473a-40d5-bfc7-7a45760d8960	TCGA-2G-AALW-01A-11R-A430-07	43539326	31076327	3298361	154681	2171945	520719	0.823984	0.742248
TCGA-2G-AAGI	8062ca27-542f-4a00-a047-c88b9b26f34f	23442b8a-c285-4301-bcc1-4c4919e317a6	TCGA-2G-AAGI-01A-11R-A430-07	49075841	39312383	4413757	219478	3461565	906699	0.939969	0.840793
TCGA-2G-AAEW	4efebe0b-ea06-4189-be34-5c191f69d1f6	241bd74b-e68b-43ba-aa95-50ccbd588244	TCGA-2G-AAEW-01A-11R-A430-07	81233514	67919432	7627022	534803	3345187	921924	0.962839	0.863275
TCGA-XE-AANI	c08e6d8f-329c-49d5-afc0-ff52e978b915	24410bda-a687-4627-b15b-0bb621c02995	TCGA-XE-AANI-01A-11R-A431-07	70284399	59002233	6404979	359378	2830358	700774	0.960841	0.864727
TCGA-2G-AAGX	9ed4368b-ac80-419e-b6ad-1c70d56ef4e7	24909548-0312-4229-8f08-c42058e70919	TCGA-2G-AAGX-01A-11R-A430-07	58228600	49326185	4783269	360785	2653734	589808	0.963307	0.876096
TCGA-2G-AAHP	d7d793f6-eaea-4dd3-8237-c2c02b042340	24e84f37-7167-48ff-9b2d-0e9c4144c88b	TCGA-2G-AAHP-01A-12R-A430-07	53865973	41990038	6797256	221115	1966821	642119	0.934038	0.80189
TCGA-2G-AAGJ	4e7eb78e-a4e2-463e-a3a0-54e128108031	2593c05a-cc77-46d5-b2d2-51485fd6a221	TCGA-2G-AAGJ-01A-11R-A430-07	72783225	59507879	8154474	473571	2848908	1076579	0.963116	0.843682
TCGA-2X-A9D5	0556e2d9-4c92-4293-ad66-2d7d24d5d213	2d2ac5df-9bf6-4785-9ef6-2078bd4745f8	TCGA-2X-A9D5-01A-11R-A430-07	68233566	52421974	6231064	369458	4441695	1293201	0.907031	0.806235
TCGA-VF-A8AD	be5254df-ebcf-4a63-9f9f-4a73b7a8d9ed	2f6845be-dfe2-49c6-b7e8-54d084042928	TCGA-VF-A8AD-01A-11R-A431-07	62153502	51339903	6499941	301705	2519235	836009	0.962442	0.851138
TCGA-2G-AALP	c3515fef-c079-4be0-9005-2fc8a0bdeb39	30890e22-cb6c-4b47-9740-2c5302aacc16	TCGA-2G-AALP-01A-12R-A430-07	56548888	44281881	6111301	304298	2640129	874821	0.927604	0.811797
TCGA-SN-A84Y	b8f0d793-c9ac-4964-aded-35bbd30b669b	3197a35c-e487-436c-b1c7-572b8d1c6712	TCGA-SN-A84Y-01A-11R-A431-07	58407104	48457683	6384263	300115	2156698	707880	0.968621	0.853255
TCGA-2G-AAH2	287fc873-3f50-4b7d-89eb-ebbf858ddfcf	32f117dd-d9b3-4dcb-a46d-f6e7bb8ad073	TCGA-2G-AAH2-01A-11R-A430-07	57879664	49128573	4695914	350442	2417372	588352	0.961958	0.875743
TCGA-XE-AAO4	485936b6-38dc-481a-9e35-89348b076466	35bc227a-7c6b-40c2-bdee-19fa54bc7208	TCGA-XE-AAO4-01A-11R-A431-07	61740410	50037769	7063595	364023	2579255	902592	0.958956	0.837238
TCGA-2G-AAGF	8f734f5c-fe5c-4c81-98c9-f88a8ca4a5ee	37c7c8b0-8b6e-4a0b-bd84-d35e1624f2bc	TCGA-2G-AAGF-01A-31R-A430-07	56295011	45279425	6528209	224653	2051457	660041	0.948362	0.826535
TCGA-XE-AANV	11d10254-3a16-4526-98e8-80838f8427f2	387b9809-1f21-45b0-bc61-d8151446f0e6	TCGA-XE-AANV-01A-11R-A431-07	61090703	49599047	6105471	327622	2629959	893404	0.946033	0.83878
TCGA-XE-AANR	e9844c04-0562-4b01-a008-812365bd4c2c	3a1fd242-b29f-44df-8e95-3561b2f0c872	TCGA-XE-AANR-01A-11R-A431-07	27368204	22305765	3229321	149342	987806	333910	0.962624	0.838528
TCGA-YU-A90Y	814a95ad-02f8-44fe-9765-2da3183a2ef5	3a564ae8-c0a5-4480-a1a5-e5e653e8a423	TCGA-YU-A90Y-01A-11R-A431-07	61351175	51117779	6283711	353618	2347625	779846	0.966874	0.858096
TCGA-2G-AALX	8fb406e7-49b1-4662-860c-5a4d32b9d19c	3b778d7e-de95-4e33-8ff8-af66050840e9	TCGA-2G-AALX-01A-11R-A430-07	60816647	51368659	5160687	372730	2478949	672745	0.961545	0.871157
TCGA-2G-AAGG	bbbd714f-8a2b-452a-939a-d6839eb7865c	3dce6515-9aa2-4d9d-a3dd-e3ef7dbf0350	TCGA-2G-AAGG-01A-11R-A430-07	53795392	43825506	4782214	308547	2548575	659724	0.939122	0.844093
TCGA-2G-AALY	23742e7c-4c96-4253-9b6b-baf0e076b6e7	3e7d06cd-4157-466e-8498-bd680e1622a7	TCGA-2G-AALY-01A-11R-A430-07	42946382	34485976	3813038	229359	1670210	468694	0.922029	0.827787
TCGA-2G-AAKM	a30fbec8-68c1-41ed-984f-8476f1984085	3fc3b2d2-7863-4097-b456-85359ec9debe	TCGA-2G-AAKM-01A-11R-A430-07	49466330	41075809	5003867	304810	1838245	586106	0.962203	0.855122
TCGA-SO-A8JP	e535d430-ad45-4df6-bccc-6ed718f4237a	404238d8-73a2-47f1-b5c2-cee6dd1aa1b5	TCGA-SO-A8JP-01A-11R-A431-07	84524741	68301152	8407015	424911	4578219	1334944	0.947529	0.84017
TCGA-2G-AAGK	a1a4313c-9c5b-432c-a879-5425898ffaee	40b166f5-9eab-4bdf-9b48-77355eb9b394	TCGA-2G-AAGK-01A-11R-A430-07	68468960	57079120	6519378	375201	3129062	894334	0.963727	0.86198
TCGA-YU-AA61	0cc39a51-865a-44e1-9096-baf710fb3813	40d76b51-fd41-40ee-b699-4b2b6e619db8	TCGA-YU-AA61-01A-11R-A431-07	44151790	37520028	3779734	220117	1888703	468373	0.967082	0.876171
TCGA-2G-AAFZ	e6b32289-55a3-4852-88f3-5e483463249e	41b024a6-3c26-4f5e-a0ee-ebf653a3630d	TCGA-2G-AAFZ-01A-11R-A430-07	51547223	43360016	4523135	281052	2372321	568277	0.962894	0.869634
TCGA-VF-A8A9	56ce11f3-4193-4314-9254-54bc514efbad	42759c52-9e17-4d39-8629-e375d37897b9	TCGA-VF-A8A9-01A-11R-A431-07	66154688	53940598	7232070	307588	2920429	927614	0.958425	0.842093
TCGA-YU-AA4L	29b8c1f6-8478-40db-a182-4ef15154a33d	42a9cbc2-2d41-43a5-847a-9d89a06118ef	TCGA-YU-AA4L-01A-11R-A431-07	46683448	39249439	4249478	201280	1965972	511948	0.962636	0.866125
TCGA-XY-A8S3	02461e5d-eee8-4222-8b6d-bf141aad9440	4385af9f-264c-42c9-8c7c-ef4cc8a9ac4f	TCGA-XY-A8S3-01B-11R-A431-07	67496826	57287832	6410461	346525	2413647	694018	0.971878	0.871762
TCGA-YU-A90S	399cb248-9d00-41dc-af44-fa96ca9f649a	4753ede0-b1a8-4b75-9b96-b9914fe0e043	TCGA-YU-A90S-01A-11R-A431-07	49390505	37025133	4271288	214911	2255802	638921	0.869776	0.776828
TCGA-ZM-AA05	4a380e03-667a-4d08-9a8c-e537a5900291	4945293b-1af6-470d-88c9-a9c7f2256ebd	TCGA-ZM-AA05-01A-12R-A431-07	39330653	30228597	5558968	181005	1542441	598040	0.941729	0.792787
TCGA-2G-AAG6	43e0141d-9bea-4b26-86e0-88a11175053a	4aa3c329-378f-4d5e-b579-d0c0c045c6f2	TCGA-2G-AAG6-01A-11R-A430-07	40703409	34459074	3050489	197820	1639409	329220	0.950576	0.871588
TCGA-2G-AAG0	251b5341-405f-4f16-8334-475f2d358c25	4c8232c6-bdab-47d1-948d-8d95a57985b1	TCGA-2G-AAG0-01A-11R-A430-07	56685469	46694832	5496868	389631	2606393	823508	0.957852	0.853617
TCGA-XE-A8H4	8faad47d-3686-44ab-a0e3-842f64179229	4e42785e-6633-407d-afc6-848710e6f34e	TCGA-XE-A8H4-01A-31R-A431-07	64236706	51592558	6284817	371372	2953726	927636	0.936994	0.831935
TCGA-2G-AAH3	e089ebef-a48e-43d1-a21b-000d820453ef	4eb8bd23-a365-4acb-b568-608dfd80caeb	TCGA-2G-AAH3-01A-11R-A430-07	65544194	54459976	6414606	364418	2824819	898967	0.962723	0.857998
TCGA-XE-AAOD	6af41619-490e-4ffb-9a7b-ad9b7483b5a2	50903096-e9e2-4d0b-8db0-3697e03bbdfc	TCGA-XE-AAOD-01A-11R-A431-07	62750720	49356600	8197144	339580	2833728	1208092	0.954798	0.814541
TCGA-2G-AAM4	5c4f7b1b-1722-4e96-b70c-166f64b8b75e	534dd716-840d-474c-9164-7b08ee0da4a0	TCGA-2G-AAM4-01A-11R-A430-07	81226802	66522674	9671788	247700	2373719	814954	0.960724	0.836636
TCGA-2G-AALZ	b3f29a2a-5ae2-45b5-8f59-d96ca461637a	54c4c8f4-ec93-490b-89eb-ee85827ef197	TCGA-2G-AALZ-01A-11R-A430-07	48887309	40989963	4458713	231269	2203570	442109	0.961452	0.865726
TCGA-2G-AAGW	3cdbf331-991d-41cb-a694-a2aa95c4aa26	54d2a8e7-5005-4c1d-a005-6e7ab3f18bb3	TCGA-2G-AAGW-01A-11R-A430-07	53148833	42907786	6762062	295965	2128146	768641	0.967363	0.832903
TCGA-2G-AAG3	a789b81c-3d8f-42a6-80b9-ae2ab4df34e9	54e15dd0-a7cf-4846-babf-5614868822f6	TCGA-2G-AAG3-01A-11R-A430-07	58832857	48561466	5827105	241398	2087742	580612	0.95124	0.84726
TCGA-XY-A89B	eded94bb-625f-4615-81c7-b794c7c9da62	5538d892-b756-44c5-a671-cd8356e3286d	TCGA-XY-A89B-01A-11R-A431-07	84051422	69091222	8349980	494985	3784836	1329146	0.957666	0.850415
TCGA-2G-AAFL	894b81b8-e98e-4ecb-b4e0-4c1c9ad97957	560966f3-5448-4d77-89f8-1e82e5337e15	TCGA-2G-AAFL-01A-21R-A430-07	49435342	37741913	5410877	268315	2371429	790073	0.910317	0.792873
TCGA-2G-AALT	0bab0c33-1df7-4078-9487-6c8309258564	59cd7568-f280-4aa9-8155-756fd2c042ec	TCGA-2G-AALT-01A-11R-A430-07	39716534	24655739	2647761	142363	2473833	542444	0.729016	0.655521
TCGA-2G-AAG7	aac5502e-147d-4ff9-9876-d9bffacf3dd0	5c27c51a-8a49-4ff8-b401-c2ef4bdc289b	TCGA-2G-AAG7-01A-11R-A430-07	33294318	27048241	2882141	170372	2262895	577316	0.946734	0.851498
TCGA-W4-A7U2	21e8b3c8-0be7-4fb1-b986-9e5403d04e26	65a77810-c55d-4a10-be3d-e6381b708ca2	TCGA-W4-A7U2-01A-11R-A431-07	91971838	74313411	9277475	557696	4609607	1411864	0.947674	0.839125
TCGA-WZ-A7V4	a1fe45e4-587e-43fc-b53d-85b5a7c4959b	664fd26e-72e4-4266-a1b8-37746de1791b	TCGA-WZ-A7V4-01A-11R-A431-07	52283977	42741626	5098450	301450	2381938	834533	0.95153	0.846034
TCGA-4K-AA1G	d4749ab4-c2fb-4384-8576-97dda543357f	68e49350-302c-4a3a-b086-a7e8a327a3d1	TCGA-4K-AA1G-01A-11R-A430-07	37341443	31167591	3685256	235272	1411478	418083	0.964154	0.859865
TCGA-2G-AAG9	39a18c44-1990-4f01-a126-a6eda1d4ab1d	68f72c26-3ff9-4b4f-bb18-33be031389fd	TCGA-2G-AAG9-01A-11R-A430-07	62265350	49696153	7248431	417792	2638362	959064	0.950145	0.826031
TCGA-2G-AAM2	a4357b2b-5650-4deb-a300-9e1420e438ed	69e377c9-22c6-4dff-b968-ae19217ff09c	TCGA-2G-AAM2-01A-11R-A430-07	67663765	55755975	6987029	216329	2442189	730720	0.95392	0.845259
TCGA-2G-AAH8	6dfea807-028d-4ee3-991a-6c2607a8c8df	6b7550a7-ed9c-4491-82d2-c553a5636e7b	TCGA-2G-AAH8-01A-11R-A430-07	63941273	52295128	7059530	341751	2915425	872167	0.963231	0.846004
TCGA-SN-A84X	53670f27-e632-4e0e-be58-f5c6a66d967f	6bc9e893-447c-4188-b67b-f6cc26fdfd74	TCGA-SN-A84X-01A-11R-A431-07	66351511	50117406	7973422	227403	2320753	747722	0.902051	0.776247
TCGA-2G-AALN	d69f7591-8917-4097-9b16-7977fa6a0dc6	6e42f9ed-5ea1-4672-9213-854d90bdd40e	TCGA-2G-AALN-01A-11R-A430-07	42948103	32617278	4223343	238292	1721685	524243	0.889489	0.78505
TCGA-2G-AAGP	fec8549c-9328-47b3-8266-f446db5b7ae9	6f92e617-b81d-410c-b218-7f72c10616fb	TCGA-2G-AAGP-01A-11R-A430-07	54107730	43917804	5262312	336596	2913488	940788	0.950767	0.844817
TCGA-2G-AAHN	c8744498-5d0e-4090-a6f1-c84aa6bb2bcb	71997332-b6f0-4479-9a85-005130fc35c1	TCGA-2G-AAHN-01A-11R-A430-07	48547782	39162443	4972720	305216	2173339	730872	0.945305	0.835349
TCGA-2G-AAFY	1b1e7d1d-634f-4d39-bea1-3c1d72bb2af4	73de59af-9134-4eee-880a-f84acc16c082	TCGA-2G-AAFY-01A-11R-A430-07	54703624	44154333	5593848	370926	2318227	776930	0.944484	0.835125
TCGA-2G-AAHT	905c998d-4219-46ef-9906-8e92d7416794	75055e74-cc3a-416a-bd01-c3aaa315fdd3	TCGA-2G-AAHT-01A-11R-A430-07	56741484	46264241	5364457	290050	2818478	737383	0.946339	0.845299
TCGA-2G-AAKO	22a82b1a-c799-40d9-8ff4-09b093947263	76b0f487-c656-4b11-af9c-112334bdaea2	TCGA-2G-AAKO-01A-11R-A430-07	60535262	49567837	5585948	384229	3286137	1015817	0.952982	0.852315
TCGA-ZM-AA0D	43cdb4df-06db-4252-a25a-04def9d24c6d	77a9a2fe-954a-4238-a78c-3e5d2bea9237	TCGA-ZM-AA0D-01A-11R-A431-07	54367217	44017809	5939080	231482	2354652	732924	0.951532	0.835552
TCGA-2G-AAF1	1b6f6269-64a6-408b-9103-58128615117c	7a0df4c6-c46d-41c0-a3ac-ffc67b3ec4b2	TCGA-2G-AAF1-01A-11R-A430-07	63204042	51962854	6165081	373354	3069110	940503	0.957314	0.852331
TCGA-2G-AAFO	6a32e197-db90-4b3a-adc9-63b4c55d2cda	7c30a37b-f3ce-431d-8063-392d28a7a45f	TCGA-2G-AAFO-01A-31R-A430-07	50105323	40392634	5799742	215659	2188305	731187	0.955343	0.832296
TCGA-2G-AAGO	69509852-ed3e-4b5f-afc3-e7f7d88ce936	7f0c9194-3bb4-403a-a214-bf60fc5c41d7	TCGA-2G-AAGO-01A-11R-A430-07	75032139	62413766	8115136	355764	2856915	878186	0.969614	0.855607
TCGA-VF-A8A8	074c58a6-7304-4f34-babc-c537da15d971	7f83dfc3-3e19-4134-8581-af3770a390c2	TCGA-VF-A8A8-01A-11R-A431-07	65912384	53184198	7880549	356795	2718223	984693	0.959956	0.832925
TCGA-XE-AAO3	59f1f860-2f84-4668-ae62-8ca8fa38e47a	81084c30-0fce-4ff4-a8f1-06734a16f620	TCGA-XE-AAO3-01A-11R-A431-07	68393709	55188708	6908141	387703	3589562	1018576	0.947289	0.838837
TCGA-YU-A94I	d6b67920-f8e8-40fe-a5dd-aa0004d88a21	8397d31a-2aa6-4045-9cd4-36395b71cb72	TCGA-YU-A94I-01A-11R-A431-07	71323850	61096528	5884049	412075	2823634	712323	0.96967	0.882179
TCGA-X3-A8G4	f02b66f4-3f20-443e-80c4-70139252959a	85b32980-d102-4e98-ade3-1904c0a0fca3	TCGA-X3-A8G4-01A-11R-A431-07	45371420	36945768	4688853	230604	1911609	658457	0.951045	0.840445
TCGA-VF-A8AB	d5a27462-bc30-4f5f-9572-7bea0844ce38	86ba323c-19bb-4397-af2c-4037fd5310b1	TCGA-VF-A8AB-01A-31R-A431-07	70489812	58419612	7189840	369294	3124580	880841	0.964415	0.856169
TCGA-2G-AAHG	f5f4b937-8b81-4be5-b93e-b3224e357c15	871f0b13-abfe-4904-8fbf-8afb4d5a9fc1	TCGA-2G-AAHG-01A-11R-A430-07	79070983	64926411	8282695	226144	2582608	746908	0.94978	0.840306
TCGA-ZM-AA0N	d6c4198b-6c69-40e5-a8eb-b2de3ac0b2b7	8827dc70-b26f-4903-8c1a-7907e9f57701	TCGA-ZM-AA0N-01A-21R-A431-07	54679307	28341569	4471253	189206	1686520	585133	0.624329	0.537206
TCGA-2G-AAKG	43cc3c60-f0a6-4b44-bd7b-8ec4da71991f	8842f4bc-f240-4dcc-9a0e-b74218e2e767	TCGA-2G-AAKG-01A-11R-A430-07	37052885	30045191	4048313	202551	1615183	516934	0.954369	0.838135
TCGA-S6-A8JY	1d8829fa-246d-49e9-9905-566a785155c7	887b4aad-9120-4d3e-a709-1bf0596d3187	TCGA-S6-A8JY-01A-11R-A431-07	99909486	81536780	10171765	530087	4992659	1467336	0.955551	0.846398
TCGA-XE-AAOC	7b394c92-c818-4d2b-9ed5-d560581190a7	8bd6dab6-3be3-4642-b305-6d101b29cc55	TCGA-XE-AAOC-01A-11R-A431-07	63250916	53906652	5463734	340496	2512772	618725	0.968786	0.877514
TCGA-2G-AAFE	1d25c24e-bd3c-4023-85c1-b158f76324f1	8c85dadd-7e80-48ea-b510-d36d7cda9a1f	TCGA-2G-AAFE-01A-11R-A430-07	69509789	57655976	6772986	344346	2999225	838869	0.959467	0.855994
TCGA-2G-AAL5	3f0a06d1-4c45-46b8-a06d-036c8998342c	90a0f8aa-0624-4a3a-8151-128b110f2aef	TCGA-2G-AAL5-01A-11R-A430-07	78816609	66130722	7939069	352724	2989362	780907	0.968167	0.862485
TCGA-2G-AAG5	31356d96-f0a1-4a17-895f-89720c264377	94aa45ce-802f-4f5d-bff6-9ff56c119107	TCGA-2G-AAG5-01A-11R-A430-07	58718781	50413612	4558015	174355	2037615	409588	0.959992	0.87888
TCGA-2G-AAKD	9c947fba-e570-4a4b-9d16-9496dae1ee2e	971d8350-35e4-44b7-9484-ed394ec87074	TCGA-2G-AAKD-01A-31R-A430-07	34066273	26942361	4337099	141908	1257690	449195	0.947412	0.813506
TCGA-YU-A94D	0efd3473-c23d-4788-a601-c600cbe60a32	97c947e2-c840-49e1-9d15-0c259dfe8d9a	TCGA-YU-A94D-01A-11R-A431-07	57001369	47845096	5761396	283931	2183956	615838	0.969982	0.863506
TCGA-2G-AAF8	a9c10a1d-ef0b-4a4e-8433-522a9e04796e	98edbba2-095b-4198-a7dd-4c5d5f303570	TCGA-2G-AAF8-01A-11R-A430-07	51608546	41051229	6100975	289538	2587652	940152	0.95344	0.826115
TCGA-2G-AAGN	a554973a-e5ce-4fee-ae98-ace6c4d08565	9a44bc81-de1d-4429-afe2-e91c3095fbd0	TCGA-2G-AAGN-01A-11R-A430-07	51085905	41970280	5380471	299383	2214267	668084	0.960956	0.849095
TCGA-XE-A9SE	4d215c5d-6813-44a6-ba6e-03c24da903b0	9ea64595-9595-4418-99bd-ab5e5687d08c	TCGA-XE-A9SE-01A-21R-A431-07	50625267	40852000	5548300	307309	2219672	833921	0.952773	0.834942
TCGA-WZ-A7V3	dfdd5d0a-b87a-4b07-8e66-8ff396e86efd	9fa88481-4545-4ca5-a217-4983c791954b	TCGA-WZ-A7V3-01A-11R-A431-07	69373784	56322490	7405749	456091	3182596	1099804	0.95606	0.841382
TCGA-2G-AAFH	0b98a1b7-02d6-4b30-a411-f4e4bbd4c41e	9fb8aa09-2208-4c49-90b5-cb7f072a6ba0	TCGA-2G-AAFH-01A-12R-A430-07	58248555	45544222	7278535	365567	2722644	1263813	0.947346	0.811541
TCGA-SB-A76C	730bf0e5-50a3-4bdd-90ef-bc6d932979ce	a1cdb243-d08f-4fbd-ba9f-b9e535efd935	TCGA-SB-A76C-01A-11R-A431-07	66043224	54401714	7094856	312373	2451947	791559	0.960442	0.847022
TCGA-XY-A9T9	a0be056d-792d-40a0-97c6-fbd4976820b3	a1f40a22-171e-4438-95f0-98700c9f1635	TCGA-XY-A9T9-01A-11R-A431-07	67756942	55298758	7563134	366438	2888468	1066250	0.962347	0.842857
TCGA-SN-A6IS	7b411b6f-a273-4ea0-b5c8-637520f1fe5f	a47ed6a2-c817-416b-8c64-0cdbcdd5eb48	TCGA-SN-A6IS-01A-11R-A431-07	74325085	59689512	8492741	404443	3583673	1312421	0.95573	0.832637
TCGA-XE-AAOJ	f18e8e44-6dca-4588-a003-77d70d6e6866	a5f48b3b-be7c-44aa-8910-0be75bc5e654	TCGA-XE-AAOJ-01A-12R-A431-07	41565917	34385674	4586864	213625	1553898	548030	0.968032	0.851088
TCGA-4K-AAAL	588cc671-b7d3-492a-843b-f2e99f1e1109	a653860e-dd07-46ec-899e-a26ff76665dd	TCGA-4K-AAAL-01A-11R-A430-07	33590550	26753031	4113102	183113	1477602	518414	0.954056	0.823891
TCGA-ZM-AA0H	97ca0157-0096-4b0c-a3e7-bab59078d2d6	a6553fb4-ab87-4eb3-976d-ebd7f8f5dc72	TCGA-ZM-AA0H-01A-11R-A431-07	56949307	43199887	7608969	276405	2657284	1055811	0.92963	0.786751
TCGA-WZ-A8D5	8ed15b85-5bb3-4317-a93d-67ee376a8244	a97c5f07-9249-4ed2-a40c-5639e8eb7bcc	TCGA-WZ-A8D5-01A-11R-A431-07	65447424	52532610	7912210	353557	2710045	1028687	0.957528	0.828775
TCGA-XE-AAOL	a3a72058-5a59-45ac-b945-3dcaa566cb03	af494193-5208-4eda-9cec-52bd5865e867	TCGA-XE-AAOL-01A-11R-A431-07	31795753	23938898	3986201	330504	1761200	691184	0.927224	0.790986
TCGA-2G-AAGE	626c1cb7-05f6-4db1-a809-f6fcba2cce8e	af850e32-8618-454f-b43b-7c87ba1b6503	TCGA-2G-AAGE-01A-21R-A430-07	46440083	37553714	4707122	251299	1940117	560823	0.942346	0.834948
TCGA-XE-A8H1	606b2512-c27a-4904-87cb-c57eafd098f1	affbe977-b07d-44ab-9e20-63feb2d4ac01	TCGA-XE-A8H1-01A-11R-A431-07	107291085	87561261	10490111	592880	4649493	1417254	0.94768	0.843303
TCGA-YU-A90W	4e4e6280-713c-41bf-bf3a-e93c2fa44d59	b1cffb9c-88c3-4c36-87d6-4015d840fcc5	TCGA-YU-A90W-01A-11R-A431-07	60544795	50091203	6338417	298829	2351594	785831	0.962877	0.851697
TCGA-XE-A8H5	3713865f-b6d5-44f4-809b-8b17b696ace3	b488c856-9034-44dc-8d66-11f471a63069	TCGA-XE-A8H5-01A-11R-A431-07	89221373	74385727	8976342	506903	3461686	1097868	0.965562	0.858802
TCGA-2G-AAGY	24718e25-4434-4054-861b-0b3e63fe506a	b55c2aa7-6254-400e-a1f2-ee4fa65a15f5	TCGA-2G-AAGY-01A-11R-A430-07	87890407	74927165	7351203	331980	3458411	911968	0.964787	0.875959
TCGA-4K-AA1I	e08bddcd-8ea5-4994-af6a-9fe9b7c93da4	b5f6da61-2bc2-46b2-ac36-fd1a1db36ce7	TCGA-4K-AA1I-01A-11R-A430-07	57813627	42331254	6341446	205446	2243882	841215	0.872125	0.755162
TCGA-S6-A8JW	646116c6-167e-46c8-b43e-87d2b885c676	b69deff9-802c-45d0-9cba-bb968b0abb4f	TCGA-S6-A8JW-01A-11R-A430-07	61475028	51132036	5653377	314694	3009628	852969	0.96025	0.86135
TCGA-2G-AAGT	320995df-9ef7-460c-aa37-e232e2d4e327	b8fffa4d-8fdb-4db0-b5b1-12f223af1ffc	TCGA-2G-AAGT-01A-11R-A430-07	62861377	53484548	5749050	333035	2314618	616911	0.970905	0.874542
TCGA-SN-A84W	4d20edf6-0c1d-4556-b3f5-9d95ceb47c2a	b9e9b177-90db-4cdc-985e-d4413c08c2f5	TCGA-SN-A84W-01A-11R-A431-07	74592776	63687302	6316454	339434	2813936	633919	0.966141	0.877212
TCGA-2G-AAM3	6df1339c-39b8-45b3-b4ec-ca133ab3311a	ba8c9991-9aa5-4858-81ac-dfe08106a6e4	TCGA-2G-AAM3-01A-11R-A430-07	47810995	37592148	4230916	182919	1917292	481851	0.903674	0.810142
TCGA-2G-AAFV	0edeab00-e86e-484e-974f-e0f41efad22c	bcbfc0e2-c1d2-49e7-8423-4cee9fa0ca1f	TCGA-2G-AAFV-01A-11R-A430-07	58497477	49434551	5124906	357393	2387701	673354	0.964954	0.87159
TCGA-2G-AAFG	630c683d-d1a2-4bec-aa20-38ef59227d97	c08a8bea-c6d7-4e9b-8e70-9eac6a420667	TCGA-2G-AAFG-01A-11R-A430-07	73419593	59850583	7603694	394415	3516215	1101100	0.955567	0.844504
TCGA-ZM-AA0E	89d95f32-019c-48e7-b804-566285a8a2a6	c474ed1e-e39b-43db-b316-0aceae837c8c	TCGA-ZM-AA0E-01A-12R-A431-07	36118576	28959579	4644764	202202	1478701	501315	0.963398	0.82786
TCGA-2G-AAF4	23592bc3-17ff-44f3-9b17-c8f21d0af6b4	c47f9d75-8336-4f26-8010-1290e90736a0	TCGA-2G-AAF4-01A-11R-A430-07	54089339	44437533	5552563	293723	2345208	735594	0.958123	0.848667
TCGA-VF-A8AC	526b0d88-481d-476c-ad83-548967bab58b	c61d78a9-1498-4b16-a77d-98a872455d5a	TCGA-VF-A8AC-01A-11R-A431-07	58558155	48051113	6476165	248503	2442220	760480	0.962755	0.845667
TCGA-2G-AAKH	c50d0ef9-1cc7-4bad-b1de-aa866276b977	c7a31352-6348-4245-ac8d-b31464a360f6	TCGA-2G-AAKH-01A-11R-A430-07	61383040	49420274	6471035	334008	3100100	986057	0.949259	0.835806
TCGA-XE-AAOF	2132f775-5d09-4b7f-b739-883b4aefb264	c8027970-9b0f-4ddf-a64d-474d369d01a8	TCGA-XE-AAOF-01A-11R-A431-07	33676690	27110705	3924527	203318	1406614	529403	0.956346	0.83195
TCGA-S6-A8JX	e2e7d802-c59c-40bf-b3b5-5c3d3d4eb4fe	cdbb88a3-4669-49b4-91a6-9b1e5b939ae1	TCGA-S6-A8JX-01A-11R-A430-07	70069865	57455231	7433750	261181	2184772	712982	0.950466	0.839288
TCGA-2G-AAFN	46332d2c-aee8-4a8a-b781-55702082f097	d023b82b-ae6c-4057-adf1-182d9cf01e62	TCGA-2G-AAFN-01A-31R-A430-07	44049393	34824602	5512156	243604	1932180	691845	0.951032	0.818043
TCGA-2G-AAGV	6d952a17-f8d7-4f4c-8b91-b050e84fbe54	d25e2a7e-7788-45e2-8cb5-c37226981781	TCGA-2G-AAGV-01A-11R-A430-07	55464265	46615945	4456956	287230	2111114	459336	0.949176	0.864678
TCGA-ZM-AA0B	e9d6e631-a4d9-4855-a8b3-b11e3be63cfc	d2f5792b-2c27-46bb-870c-d21b2ab0d189	TCGA-ZM-AA0B-01A-11R-A431-07	56414425	44366706	7295277	299250	2574536	1003299	0.952773	0.814565
TCGA-2G-AALG	6939263c-8dad-469c-8905-7063460e4ab3	d2faebe8-a9be-4e18-a494-42e5145caef7	TCGA-2G-AALG-01A-11R-A430-07	41218723	31843023	5157798	153906	2021555	737417	0.934872	0.800794
TCGA-2G-AAFI	79dc329e-9cde-4bd4-819c-ee3d45d813ca	d56fb05e-1376-4478-a365-a2f62db92442	TCGA-2G-AAFI-01A-21R-A430-07	58092858	47902187	5990564	328016	2395374	693647	0.959933	0.850843
TCGA-VF-A8AE	cbdd5d0c-baba-4b67-9740-9605b73adf6c	d753fbca-941c-419b-9201-cd26e7e269ce	TCGA-VF-A8AE-01A-11R-A431-07	41108179	33340468	4877238	187151	1730384	569919	0.962217	0.836642
TCGA-2G-AAFJ	67dcde6d-e247-402e-ab27-ba2832b2cc3b	d91ea2d5-59c5-44f0-84ef-1282e9cc4104	TCGA-2G-AAFJ-01A-11R-A430-07	54295665	46092244	4372977	346023	2450418	537275	0.963338	0.87785
TCGA-2G-AAH0	d0f2103b-a525-4ab4-a476-df21623e756c	d9887a3f-fdad-469c-b98d-c56d8d1112ea	TCGA-2G-AAH0-01A-11R-A430-07	59748564	48914401	6363017	317438	2883411	829831	0.961554	0.848113
TCGA-SB-A6J6	8b5bb660-c3c6-4ad6-9b32-e12d458b8ad7	d9a9cabe-8390-447a-8480-33b687f2519a	TCGA-SB-A6J6-01A-11R-A431-07	85789839	66819192	10819635	441106	4208086	1935756	0.945938	0.808538
TCGA-2G-AAGC	1b67d80c-335e-4094-b973-e8c064c6bf59	d9c5a22b-78a5-4c1f-a752-1c2da8d8aafc	TCGA-2G-AAGC-01A-21R-A430-07	65080272	53877743	6108039	394723	3106208	860104	0.958258	0.857796
TCGA-ZM-AA0F	0bd2551f-4060-43b2-bee3-956e7e09db31	dde091a8-e459-470a-b299-2784017a7e53	TCGA-ZM-AA0F-01A-21R-A431-07	41669711	32438310	5394520	225428	1964526	639279	0.944575	0.807445
TCGA-XY-A8S2	3290e7d0-64b4-402f-b2c4-0dc999ad3a64	dec6fa4d-9684-4976-afa2-8bd9a89be2cb	TCGA-XY-A8S2-01A-11R-A431-07	66514421	55339103	6789923	400468	2512262	853780	0.965392	0.856892
TCGA-W4-A7U3	452a54f2-f389-4f6d-93d3-8350c48c17eb	defab014-d925-4347-a73b-741b00b946b5	TCGA-W4-A7U3-01A-12R-A431-07	64589156	52502707	5707362	346409	2970157	864434	0.936284	0.841228
TCGA-2G-AAG8	cb342b8c-90db-43d3-83df-db6e728712bf	df828a3c-45d2-40d7-bb09-bbb482a39d85	TCGA-2G-AAG8-01A-31R-A430-07	75334848	60876162	8307878	430019	2978827	1005568	0.950506	0.833553
TCGA-2G-AAKL	cf81c2f5-ac98-4423-9d80-150ce436e003	e0702a32-018e-4dcd-8ea0-3f8d999fa2b0	TCGA-2G-AAKL-01A-11R-A430-07	55736452	45627734	6230583	351886	2180036	734267	0.962877	0.844504
TCGA-2G-AALR	ff929d39-66ca-4de0-8902-80361385acf1	e0b67b69-2a84-4556-a1b8-3c99c8f79b89	TCGA-2G-AALR-01A-21R-A430-07	64373637	53635020	5891357	346480	2856275	686745	0.957603	0.86075
TCGA-2G-AAGS	a22235ef-0fd3-4087-a36c-bb22704450ea	e14ea2f4-7901-477a-aba0-4e88d16a3097	TCGA-2G-AAGS-01A-11R-A430-07	55654312	44846783	5128237	298032	3777352	1003766	0.946263	0.845101
TCGA-2G-AAH4	d1e7a280-963a-48b0-b6fb-1acf7c1a435e	e248203b-5ee8-4bfa-8492-f5b25fa996f9	TCGA-2G-AAH4-01A-12R-A430-07	57896659	47662876	5889602	326200	2726375	761593	0.960723	0.85242
TCGA-2G-AAEX	27b529b8-0a7e-4a1a-9020-d33ee956c920	e5161e2d-11e0-4203-9b23-ec25c2f74c32	TCGA-2G-AAEX-01A-11R-A430-07	62955192	49351548	7678844	354942	2760500	1207028	0.943037	0.811478
TCGA-2G-AAGA	6a7dce9c-1c9d-41a2-a5ca-0a7d36e91fd7	e7127741-1678-4760-b21a-dc5ee6eb94a4	TCGA-2G-AAGA-01A-11R-A430-07	93808439	75305600	10215287	484199	5125652	1527054	0.952275	0.835241
TCGA-YU-A90Q	928ee84c-dd3c-48f0-a9ac-ddc8619317f4	ee5e1b07-87e4-4658-a854-ae1b88230519	TCGA-YU-A90Q-01A-11R-A431-07	37481905	31725086	3535670	194111	1395642	401380	0.969891	0.870207
TCGA-2G-AAHC	a18378cd-06e4-44ce-9aa5-d78986bcfe32	f15b52c9-944d-4830-9ac2-fb6465b306f4	TCGA-2G-AAHC-01A-11R-A430-07	59011535	49250099	5697562	277074	2458729	781272	0.963282	0.860112
TCGA-YU-A912	a4bdd4ea-3870-4e60-be7a-cdd44ce22445	f40b27ad-6c00-417f-915c-31a65c10f26e	TCGA-YU-A912-01A-11R-A431-07	53566975	43876070	5182591	316347	2258892	669167	0.949074	0.846078
TCGA-4K-AA1H	2a85e0e7-7829-4637-b2c9-3beb3aeb571e	f44cac74-2ba4-478d-a73c-5f0156703fa0	TCGA-4K-AA1H-01A-11R-A430-07	55577336	43331495	5576789	298552	2903846	953406	0.920078	0.811157
TCGA-ZM-AA06	61544d30-175b-45bc-86bd-9ad45bebb840	f611cdf9-2541-43b9-9964-4704edc76111	TCGA-ZM-AA06-01A-12R-A431-07	51496633	38471943	7387667	330678	2549765	999588	0.931419	0.778255
TCGA-2G-AAHA	cbf26a55-e2d4-4c90-b7eb-b8161afa9de8	f7782169-7472-4c69-a598-b6d1f91d0a58	TCGA-2G-AAHA-01A-11R-A430-07	53156136	44413586	4839076	156046	2257641	637136	0.95673	0.859702
TCGA-XE-AANJ	a9d8a9e3-2a0d-4dbd-808f-646a624d2e0a	fa31ea95-ee50-4c11-8e35-312baa586987	TCGA-XE-AANJ-01A-11R-A431-07	87472550	71809755	9725783	479795	3678974	1205677	0.965533	0.847455
TCGA-XE-AAO6	5cea1082-2ad5-4233-a6e3-067566780471	fbea695c-d9bf-499c-ab09-965e75e53ecf	TCGA-XE-AAO6-01A-31R-A431-07	61690634	49126755	6756126	374103	2528051	831410	0.939149	0.822895
TCGA-YU-A90P	9ea1db00-cae9-492c-b63a-bff816c046ed	fc815d51-2d4f-4712-83ae-4f1627bab504	TCGA-YU-A90P-01A-11R-A431-07	72444106	58685198	8123044	328535	3077247	1046554	0.955201	0.835849
TCGA-VF-A8AA	b0df5500-d608-416e-82f4-9a99206d24c8	fe2f8cc5-2845-476e-b372-59845c21f45d	TCGA-VF-A8AA-01A-11R-A431-07	52100537	42087308	6193224	234138	2010685	670854	0.956908	0.8316

### Sheet: GTEx_198_mapping
Table S2. Sequencing information and mapping statistics per individual on the dataset from The Genotype-Tissue Expression (GTEx)
Sample	total_pairend_reads	concordantly_mapping(1)	concordantly_mapping(>1)	discordantly (1)	single_mapping(1)	single_mapping(>1)	mapping (all %)	mapping (uniq %)
SRR1073531	34630252	28130158	2254838	269055	2839842	444372	0.9326	0.861072
SRR1081663	64959180	54355331	3928868	548265	4062866	621772	0.941742	0.876474
SRR1081688	34266405	29804548	1835210	217367	1698495	232388	0.957864	0.900916
SRR1082307	36752420	30759439	2120146	209911	2467233	360872	0.93881	0.876213
SRR1087535	31309655	25525130	2251402	261531	2155083	351865	0.935543	0.858017
SRR1088241	36183326	30032260	2002952	317686	2455903	374255	0.933247	0.87272
SRR1093885	37851288	31476921	2164405	258540	2668304	396090	0.936086	0.873672
SRR1101348	37896341	32735443	2055564	246649	1957441	288775	0.954202	0.89615
SRR1105489	51241100	42521283	3018298	455737	3413352	535714	0.93616	0.872028
SRR1120847	37864193	31857279	2157545	322530	2375301	352851	0.942881	0.88124
SRR1311329	35194017	30011621	1919268	180477	2038325	293990	0.945545	0.886834
SRR1321204	31090788	26082385	1623831	237144	1986531	256756	0.934843	0.878485
SRR1332733	34605253	28310697	1906407	210961	2552110	365656	0.921448	0.861075
SRR1334762	44880578	37974606	2700838	272474	2526022	408977	0.945073	0.880338
SRR1335536	29507023	24905096	1977077	159458	1654085	273017	0.949102	0.877472
SRR1341142	39526777	32308508	2270120	268027	2767735	399911	0.921666	0.859175
SRR1343053	55501471	46922180	3150602	268599	3159753	443855	0.939492	0.878727
SRR1346957	37000740	31354715	2026295	215454	2224393	298258	0.942084	0.88329
SRR1347100	52747391	42460995	2971630	342682	4114454	566154	0.912189	0.850486
SRR1352597	36408351	30537275	2050332	239482	2302262	340563	0.93793	0.876939
SRR1355304	43016488	35405787	2566921	424507	3196551	521946	0.935838	0.870098
SRR1356421	38307180	28768493	2271018	218562	4056494	540427	0.875985	0.809647
SRR1357367	41900313	35369816	2502745	216748	2402798	351255	0.94191	0.877988
SRR1360218	44181704	36131293	2418854	274384	3275689	485218	0.921309	0.86107
SRR1361264	58401194	47275528	3394314	328215	4267786	607909	0.91498	0.851654
SRR1068905	39346569	32849623	2220025	310855	2965147	438211	0.94245	0.880459
SRR1077753	42283980	35346363	2962246	324405	2397115	419306	0.94696	0.871945
SRR1078299	38367833	32601157	2712605	218417	1936714	319955	0.955501	0.880632
SRR1080022	38556330	32027651	2075932	356150	2700110	393693	0.933871	0.874924
SRR1080811	45852838	38997327	3177835	295230	2358075	399845	0.956306	0.882641
SRR1083554	55299008	45453751	3881332	425699	3702765	593997	0.9387	0.863141
SRR1090650	40551125	34867436	2266871	280952	2237363	316387	0.954157	0.894354
SRR1094287	36209026	31228085	2041891	219366	1842878	270117	0.954067	0.893945
SRR1098026	32439179	27106424	1786702	264628	2440412	342027	0.941731	0.88138
SRR1101931	33863553	28380703	1749746	251751	2203559	297258	0.93412	0.87806
SRR1103118	54179457	44758899	3794430	449937	3455597	552367	0.94145	0.866318
SRR1314014	42870290	35932286	2410735	236464	2533557	341917	0.933449	0.873228
SRR1314788	41453952	32616542	2138866	263372	3684743	469943	0.894875	0.837611
SRR1315821	33563561	27626902	1781876	207516	2383465	306040	0.92246	0.864811
SRR1319608	46035395	38167829	2284919	197458	3266780	365686	0.922474	0.868868
SRR1322355	43784608	36258219	2306562	212751	3087093	414714	0.925632	0.868216
SRR1333370	41248598	31713359	2077430	211190	4368512	536526	0.883775	0.826908
SRR1335338	54587124	44566455	3278446	286326	3957332	591713	0.9234	0.857921
SRR1337052	36105420	30482154	1838097	288428	2319440	311780	0.93959	0.884363
SRR1337977	50986546	42916041	2922508	362403	3266972	483959	0.942924	0.880858
SRR1342995	41588636	34098909	2330475	234355	3071565	439692	0.923795	0.862472
SRR1345347	43562477	35981867	2418953	333766	3089571	452355	0.929827	0.869106
SRR1347481	41472374	33844468	2173353	233408	3335012	400245	0.919139	0.861908
SRR1351033	53633672	43377119	3031556	286338	4078033	584129	0.914092	0.852123
SRR1352256	46969036	38876990	2725747	295673	3106463	441356	0.929811	0.86708
SRR1069734	43772817	37642879	2387984	293403	2317728	338076	0.951553	0.893138
SRR1071379	38875153	32888864	1991274	446319	2438100	352115	0.944602	0.888851
SRR1072845	35842902	30081265	1904852	237285	2332674	317502	0.935987	0.878413
SRR1078612	51583296	43922037	2783817	430323	3088960	471105	0.948296	0.889762
SRR1080859	34130754	28651059	1915813	339955	2145850	335869	0.941898	0.880846
SRR1081401	35688335	29599124	1975820	254533	2773911	395288	0.936274	0.875373
SRR1089643	36304087	30061509	2501212	232448	2370217	372174	0.941116	0.867094
SRR1090604	40626392	33718817	2177619	319546	3254703	449686	0.937031	0.877895
SRR1095213	46230679	39650025	2569545	318776	2551640	389482	0.951942	0.892148
SRR1097549	39406989	32484016	2218238	397512	2805418	440920	0.931889	0.870004
SRR1102852	45429544	37774164	2530908	414561	3023216	442170	0.934465	0.873888
SRR1312288	47833933	36200638	2369740	339737	4610821	608881	0.868002	0.812097
SRR1319322	41639772	33894985	2468035	257321	2815692	421237	0.918324	0.853995
SRR1328821	49531744	39943508	2642191	253749	3801576	504832	0.90836	0.849921
SRR1343919	51602315	43295537	2591306	537563	3389232	488143	0.937227	0.88228
SRR1347998	48217526	39508084	2994718	287449	3541241	507849	0.92943	0.862055
SRR1348202	69909593	58548566	4758500	441325	3872588	610503	0.943932	0.8715
SRR1352069	28228165	24229823	1553815	158845	1497605	208424	0.949247	0.89051
SRR1358260	43934781	36064973	2459797	207699	3182539	438771	0.922802	0.861822
SRR1378660	51790761	42480747	2752343	277449	3915893	536395	0.921722	0.8634
SRR1379220	40243646	34406305	2206591	213117	2248358	319194	0.946977	0.88818
SRR1381327	46145494	39417066	2729257	227631	2442647	364136	0.948681	0.885591
SRR1387685	31752885	25911753	1676874	280828	2627905	363673	0.924806	0.866269
SRR1390331	40030208	30104928	2038076	170292	5639663	638406	0.885639	0.826752
SRR1398775	43564754	37544624	2416190	228810	2162366	317943	0.950993	0.891882
SRR1068788	32135634	26902528	1886593	294182	2035028	313427	0.941557	0.877973
SRR1070479	43124912	35692595	2562770	330665	3299727	476169	0.938529	0.873581
SRR1071429	39098669	32306939	2511839	336168	2665340	420926	0.938602	0.868975
SRR1075607	57736413	47871816	3981515	403191	3595575	586000	0.9413	0.867265
SRR1076490	40781509	34208944	2235280	273984	2761889	385987	0.938959	0.879415
SRR1079455	64211737	53221506	3970636	431856	4294191	655931	0.935951	0.869007
SRR1079612	34669545	29145148	1915430	281208	2252368	326631	0.941209	0.88125
SRR1081357	28648911	23178966	2134284	265364	2048309	342236	0.934552	0.854081
SRR1081449	44703130	38831255	2336762	261245	2224000	298461	0.954978	0.899367
SRR1081614	50630639	41335773	3250980	447712	3546236	593034	0.930348	0.860282
SRR1084347	39277425	32425666	2098634	268699	3245033	433924	0.93266	0.873705
SRR1087055	34674804	28760601	1874599	290362	2713933	389802	0.936629	0.876946
SRR1090722	40347620	33070198	2755460	279437	2954279	472074	0.937311	0.863168
SRR1092612	35844496	29569440	2571753	235051	2304630	358300	0.940387	0.863642
SRR1093290	36552217	30527283	2078856	330953	2430588	372502	0.939441	0.877472
SRR1096900	30998681	25516974	2943088	182223	1613607	309219	0.954999	0.855069
SRR1096946	35207705	28739006	2845168	280236	2204659	395339	0.941965	0.855539
SRR1100440	36966938	31442795	2196030	236294	2154307	309260	0.949684	0.886096
SRR1101304	33262419	28022310	1821508	288292	2117331	312863	0.942421	0.882956
SRR1308288	53682775	40741233	2698778	405435	5219294	686799	0.87176	0.81509
SRR1309425	39644849	32822638	1891720	334535	3034051	388288	0.927234	0.874621
SRR1317238	39758754	31764679	2193288	234270	3434541	455395	0.908912	0.84802
SRR1321112	59314437	48624370	3193002	367731	4786361	615829	0.925343	0.86632
SRR1322334	41475380	35029852	2480059	256090	2536368	373422	0.945643	0.881345
SRR1327327	48307574	39354715	2653951	257908	3360632	482559	0.914725	0.854792
SRR1328125	132204765	109152883	8617213	631521	8716775	1285586	0.933422	0.863379
SRR1338766	65776618	56085047	3880174	353713	3571589	566948	0.948486	0.885186
SRR1339130	71215747	60812817	3968669	369938	3955932	547907	0.946467	0.886893
SRR1378971	37902271	30819955	2082412	347122	2903785	453638	0.921533	0.860607
SRR1380569	54362575	41106628	2641022	295837	6713653	765004	0.878965	0.823348
SRR1380699	36276191	30809786	2186984	267972	2046488	315626	0.949543	0.884906
SRR1381613	41041143	35024455	2066581	201337	2460312	297993	0.942262	0.888278
SRR1407734	43205137	36018521	2439027	301674	2868119	428237	0.935245	0.873837
SRR1419361	40604348	34093121	2349330	267496	2565414	371397	0.940253	0.87782
SRR1432145	43047853	35682260	2810881	240687	2718014	442810	0.936498	0.866058
SRR1435923	46589811	38723548	2340213	348496	3432230	437345	0.930398	0.875474
SRR1441505	54113611	44415740	3001092	301903	3678775	499462	0.920431	0.860357
SRR1442509	31109526	26052658	1966558	185603	1869469	286507	0.941281	0.873462
SRR1443847	36831115	31161095	1917251	391837	2375300	334263	0.945531	0.888938
SRR1444264	36958250	29260523	1991346	196995	3310410	409277	0.901252	0.841834
SRR1446911	34046943	29144075	1879247	208673	2095992	307938	0.952625	0.892907
SRR1447437	41595886	34648688	2139852	235476	2875568	371031	0.929114	0.87321
SRR1455236	32823306	27951716	1771237	309509	1908655	280061	0.948315	0.890086
SRR1458066	53970680	45636985	3024792	317872	3178113	446524	0.941103	0.880921
SRR1464960	45894107	37879313	2538625	224284	3191890	435238	0.925081	0.865025
SRR1480675	46440784	38416467	2534247	286338	3099665	437879	0.926036	0.866752
SRR1486907	54186733	43711399	4996581	276194	3236370	571393	0.939124	0.841641
SRR1499156	46598801	39780994	2758828	287667	2426123	392572	0.949313	0.885897
SRR1500052	46279690	39147929	2657840	247436	2712727	410373	0.942417	0.880553
SRR814082	56813480	46119315	3329281	253845	4304878	590327	0.917917	0.854121
SRR815588	60118233	44545770	5083872	324750	5833453	1058015	0.888252	0.794888
SRR1364953	61433574	45681993	3138105	390023	6205950	782050	0.857904	0.800458
SRR1370528	37273374	30977631	2050885	211545	2625428	353327	0.931749	0.871987
SRR1375658	44083413	37548961	2589296	223140	2426572	371019	0.947299	0.884355
SRR1380847	48489596	39546598	2910345	349561	3567010	553890	0.92529	0.859559
SRR1381229	53201080	40372964	2557665	240663	7404032	809220	0.888665	0.832984
SRR1387308	42677662	35083269	2294739	288510	3004635	407676	0.922559	0.864014
SRR1398293	39280725	33635412	2210995	222169	2099757	306065	0.948849	0.888666
SRR1399271	33455688	28461316	1976044	181837	1849838	270287	0.946902	0.883798
SRR1399501	50178774	41793689	2777964	336115	3439042	477329	0.93398	0.873862
SRR1408494	47386086	39417067	2844428	223453	3008837	447531	0.93304	0.868292
SRR1409153	40789199	33661048	2426766	378805	2957288	444909	0.935731	0.870782
SRR1420368	42089305	34152591	2407587	264138	3229254	452562	0.918647	0.856069
SRR1420791	37704228	31054875	2412808	265190	2458239	382018	0.932336	0.863277
SRR1431535	29601723	25181038	1705744	215870	1689912	264890	0.948595	0.886498
SRR1432476	40220791	33850987	2141926	264141	2636204	353132	0.938612	0.880968
SRR1457661	45793980	38068740	2725577	245321	3160357	456941	0.935675	0.871168
SRR1464394	65466138	53734430	3538534	325504	4738917	630963	0.920833	0.861963
SRR1471029	34144505	28521208	1909856	219834	2199094	309587	0.934418	0.87395
SRR1474159	42805164	34536064	2429926	280040	3326094	459110	0.914344	0.852214
SRR1478593	45904967	37620742	2531892	272364	3349663	474146	0.922273	0.861953
SRR1486439	45150009	37920670	2477981	205588	2871705	389295	0.935431	0.876237
SRR1489075	32876642	27993406	1846198	276205	1859916	294546	0.94879	0.888155
SRR809667	64123903	49676908	3341439	348003	6380036	808595	0.888291	0.829877
SRR820839	51113138	32157356	2582248	205694	2533755	370960	0.7121	0.657951
SRR1399009	34649034	27550151	1792350	187050	3054510	371762	0.90169	0.844597
SRR1404421	54958617	47160308	3192128	261603	2894758	399620	0.95092	0.889202
SRR1417248	31984853	26766697	2329352	218339	1819872	318030	0.949929	0.872131
SRR1419166	35843867	29599651	1956386	283952	2472924	339292	0.927525	0.868212
SRR1429579	57314704	46749485	4872018	447781	3309679	650652	0.943029	0.852349
SRR1432980	28970852	24448924	1640545	179734	1793520	258866	0.942168	0.881072
SRR1441614	37123950	30509996	2295090	229607	2698264	383950	0.931361	0.864367
SRR1455946	45300426	34111696	2288520	278792	4862572	627177	0.870276	0.812835
SRR1456733	47787677	39530928	2726428	226146	3401014	484799	0.929662	0.867537
SRR1457148	39093666	33692729	2039746	306214	2287390	336900	0.955419	0.898934
SRR1457637	27751647	23262515	1923808	218606	1645650	285747	0.950236	0.875766
SRR1458619	46647820	39441892	2733407	343831	2674900	391861	0.944364	0.881567
SRR1458955	47790146	39402415	2524351	225913	3458651	438196	0.922807	0.865401
SRR1460279	33990655	29025863	1855486	243214	1892686	285042	0.947714	0.888933
SRR1465938	48678578	39411162	3274885	204878	3461778	516711	0.92197	0.849387
SRR1466260	45864676	37925825	2559660	243545	3130129	426997	0.926805	0.866341
SRR1470379	50474988	38066674	2472948	257215	7099177	792327	0.886431	0.829589
SRR1488812	55919293	43335539	3114514	309120	4985230	652216	0.886597	0.825069
SRR807517	53484111	44146569	2878298	280061	3798989	503953	0.924693	0.866166
SRR811447	67736234	52980256	3806380	316800	6924393	889575	0.900706	0.837945
SRR814943	63180941	49905689	3248325	349159	5595206	703382	0.89667	0.839691
SRR817512	61552727	50016512	3889114	364792	4427670	698178	0.923328	0.854473
SRR821518	61509101	48416857	5630818	299221	3986961	761385	0.922157	0.824424
SRR1345200	39980773	32767789	2094269	224336	2915158	380969	0.918803	0.861657
SRR1373921	45948355	39102575	2466203	253528	2742066	380052	0.944177	0.886368
SRR1380139	61835292	51758862	4237467	473176	3388765	563966	0.945186	0.872098
SRR1384668	40599359	34000806	2179940	265411	2640532	376349	0.934857	0.876528
SRR1389018	51476168	41658637	3139253	282960	3886327	620186	0.919534	0.852526
SRR1394855	33498034	27864632	1783514	208168	2441578	327314	0.932615	0.874487
SRR1400419	62171373	47556256	3399300	411739	5632105	793464	0.877897	0.81684
SRR1405182	70081944	58821730	4451212	500253	3936294	611547	0.942427	0.87455
SRR1409022	38855977	32730383	2148426	313980	2473525	359349	0.942177	0.882261
SRR1419518	38500449	32423994	2141481	263393	2408448	346954	0.940419	0.880291
SRR1430468	47529812	39726282	2992629	251136	2920813	435210	0.93937	0.871828
SRR1437012	55915399	45186456	3214394	354825	4245081	577074	0.915074	0.852427
SRR1443070	50431914	41397352	2826568	299254	3550869	488276	0.922883	0.861995
SRR1454568	36958613	31125592	2095663	232672	2312865	328447	0.940906	0.87976
SRR1459232	56180336	46182802	3057770	431050	4286417	609360	0.927718	0.867867
SRR1464577	65444503	50923894	3455198	484446	5897043	790508	0.889415	0.830579
SRR1465289	32740162	26974008	2335518	302693	2098677	364871	0.942084	0.865177
SRR1476784	59804906	51097462	3518898	337812	3200726	498975	0.949822	0.886811
SRR1477820	31642572	25847777	1673725	262076	2561217	355986	0.92414	0.865621
SRR808065	40444383	32429042	2209159	216951	2730043	382398	0.900283	0.840933
SRR810531	52107685	37832745	7947940	256133	3044249	866752	0.921022	0.760176
SRR810899	57950635	44549057	4150307	230256	4515086	634018	0.888759	0.811671
SRR812912	53838317	42308485	2789420	280174	5631897	658667	0.901279	0.843351
SRR813431	78607801	62142472	4121337	426102	7328456	918999	0.900847	0.842573
SRR818850	64388347	51850358	3217581	335355	4922349	627109	0.903549	0.848708
