## Supplementary material for "ScaR - A tool for sensitive detection of known fusion transcripts: Establishing prevalence of fusions in testicular germ cell tumors": Table S3

### Sheet: Simulated_fusion_transcripts
Table S3. Information on the 50 synthetic fusion transcripts used for read simulation. *Exon_type: M = breakpoint within exon, B = breakpoint at exon boundary
upstream gene	upstream transcript	upstream chr	upstream strand	upstream break pos	downstream gene	downstream transcript	downstream chr	downstream strand	downstream break pos	Exon_type*
ACP5	NM_001111035	chr19	neg	11688465	FUZ	NM_025129	chr19	neg	50314724	M-B
ACVR2B	NM_001106	chr3	pos	38520696	LMLN	NM_001136049	chr3	pos	197710814	M-B
AGAP2	NM_001122772	chr10	neg	58126186	SLC16A9	NM_194298	chr10	neg	61444085	B-B
AKT2	NM_001243027	chr19	neg	40741797	PIK3R2	NM_005027	chr19	pos	18272776	B-B
BRCC3	NM_024332	chrX	pos	154348443	RELL2	NM_001130029	chr5	pos	141020238	B-B
C1QTNF1	NM_198593	chr17	pos	77045486	SHISA6	NM_207386	chr17	pos	11461172	M-M
CAPRIN2	NM_032156	chr12	pos	30876193	ELOVL4	NM_022726	chr6	neg	80657023	B-M
CBWD5	NM_001286835	chr9	neg	70434178	PDLIM5	NM_001256427	chr4	pos	95373037	B-M
CDC20B	NM_152623	chr5	neg	54439341	PHACTR4	NM_001048183	chr1	pos	28733921	B-B
CPVL	NM_019029	chr7	neg	29160674	ANAPC5	NM_001137559	chr12	neg	121756227	M-B
DLD	NM_000108	chr7	pos	107545503	NPTX2	NM_002523	chr7	pos	98256477	B-B
ENPP5	NM_001290072	chr6	neg	46138545	SLC17A1	NM_005074	chr6	neg	25819826	B-B
FAM72A	NM_001123168	chr1	pos	206145578	RGS1	NM_002922	chr1	pos	192547352	B-B
FRG2C	NM_001124759	chr3	pso	75714303	CYLC2	NM_001340	chr9	pos	105767129	M-M
GALP	NM_033106	chr19	pos	56693621	BRINP3	NM_199051	chr1	neg	190250880	B-B
GDPD2	NM_001171192	chrX	pos	69652469	MTMR8	NM_017677	chrX	neg	63574814	M-B
GIMAP6	NM_024711	chr7	neg	150324807	EPHA1	NM_005232	chr7	neg	143092275	M-B
GSPT1	NM_002094	chr16	neg	11976872	GAN	NM_022041	chr16	pos	81385188	B-B
HMOX1	NM_002133	chr22	pos	35779219	ARHGAP8	NM_181334	chr22	pos	45204187	B-B
IL37	NM_014439	chr2	pos	113674825	TACR1	NM_001058	chr2	neg	75278442	B-M
ITGA3	NM_002204	chr17	pos	48151368	CSHL1	NM_022581	chr17	neg	61987593	B-M
JMY	NM_152405	chr5	pos	78596141	AP3S1	NM_001284	chr5	pos	115205714	B-B
KCNH5	NM_139318	chr14	neg	63269047	AKT1	NM_001014432	chr14	neg	105240304	B-M
KRT4	NM_002272	chr12	neg	53201551	TAOK3	NM_016281	chr12	neg	118650800	M-B
LHPP	NM_022126	chr10	pos	126186697	PAOX	NM_152911	chr10	pos	135193503	B-B
MAPK1	NM_002745	chr22	neg	22127162	RGL4	NM_153615	chr22	pos	24040483	B-M
MASP1	NM_001879	chr3	neg	186969422	PPIC	NM_000943	chr5	neg	122365000	B-B
MED6	NM_001284211	chr14	neg	71063328	WISP2	NM_003881	chr20	pos	43355728	B-B
NBL1	NM_182744	chr1	pos	19983404	NECAP2	NM_018090	chr1	pos	16775636	M-M
PHKB	NM_000293	chr16	pos	47533705	SPNS3	NM_182538	chr17	pos	4381867	M-B
PIK3AP1	NM_152309	chr10	neg	98363736	UPF2	NM_015542	chr10	neg	12043824	B-B
PM20D1	NM_152491	chr1	neg	205799408	SLC41A1	NM_173854	chr1	neg	205780215	B-B
PSMD6	NM_001271779	chr3	neg	64008139	RAD54L2	NM_015106	chr3	pos	51664721	B-B
PVALB	NM_002854	chr22	neg	37211147	SCARA5	NM_173833	chr8	neg	27762351	B-B
REV1	NM_016316	chr2	neg	100019107	NEK4	NM_003157	chr3	neg	52786086	B-M
RGPD4	NM_182588	chr2	pos	108477787	ROCK2	NM_004850	chr2	neg	11351807	B-B
RPS6KB1	NM_001272044	chr17	pos	58011531	SLC25A51	NM_033412	chr9	neg	37888589	B-B
RYR1	NM_000540	chr19	pos	39057627	GRIN3B	NM_138690	chr19	pos	1007627	B-B
SEPT8	NM_015146	chr5	neg	132096825	RASA1	NM_002890	chr5	pos	86659165	B-B
SLC45A3	NM_033102	chr1	neg	205630989	KCND3	NM_004980	chr1	neg	112323413	B-B
SPON1	NM_006108	chr11	pos	14279316	CNGA4	NM_001037329	chr11	pos	6261838	M-M
STX6	NM_005819	chr1	neg	180953887	LNX2	NM_153371	chr13	neg	28127469	M-M
TBC1D3	NM_001123391	chr17	pos	36292441	TMC6	NM_007267	chr17	neg	76122640	M-M
THAP6	NM_144721	chr4	pos	76442189	BBS7	NM_176824	chr4	neg	122770028	B-M
TMED8	NM_213601	chr14	neg	77818016	FLYWCH1	NM_032296	chr16	pos	2988457	B-B
TREM2	NM_018965	chr6	neg	41127530	HBS1L	NM_006620	chr6	neg	135323980	B-B
UCHL1	NM_004181	chr4	pos	41263940	CASP3	NM_004346	chr4	neg	185550655	B-B
UGT3A2	NM_174914	chr5	neg	36051972	RBM4	NM_002896	chr11	pos	66406214	B-M
VWA5A	NM_014622	chr11	pos	123988406	SAC3D1	NM_013299	chr11	pos	64809086	M-M
WIPF2	NM_133264	chr17	pos	38418893	TAOK1	NM_020791	chr17	pos	27825539	B-B

### Sheet: Read_mapping_statistics
Table S3. Read mapping statistics from variable amounts of simulated reads to match X coverage of synthetic fusion transcripts
Depth	Total_paired	Total_num	Mapping %	Concordantly mapping_uniq	Concordantly mapping_multiple	Singleton_mapping
5X	6370	12740	0.9748	12082(94,84%)	22(0,17%)	321
10X	12739	25478	0.9753	24176(94.89%)	60(0.24%)	629
20X	25476	50952	0.9773	48594(95.37%)	106(0.21%)	1156
30X	38220	76440	0.9756	72622(95,01%)	148(0,19%)	1868
50X	63700	127400	0.9758	121070(95.03%)	262(0.21%)	3086
80X	101921	203842	0.9755	193706(95.03%)	360(0.18%)	4985
100X	127398	254796	0.9759	242282(95,09%)	458(0,18%)	6144
150X	191102	382204	0.9755	363156 (95,02%)	702(0,18%)	9365
200X	254799	509598	0.9756	484278(95,03%)	930(0,18%)	12424

### Sheet: Summary_ScaR
Table S3. Summary of ScaR results on detecting the 50 synthetic fusion transcripts at various coverage.
Fusion	5X			10X			20X			30X			50X			80X			100X			150X			200X
	Dis_split	Sig_split	Spanning	Dis_split	Sig_split	Spanning	Dis_split	Sig_split	Spanning	Dis_split	Sig_split	Spanning	Dis_split	Sig_split	Spanning	Dis_split	Sig_split	Spanning	Dis_split	Sig_split	Spanning	Dis_split	Sig_split	Spanning	Dis_split	Sig_split	Spanning
ACP5_FUZ	6	0	2	5	0	1	19	1	2	21	0	3	42	1	11	94	2	9	81	1	27	135	2	28	157	5	33
ACVR2B_LMLN	6	0	0	5	1	3	13	1	4	15	0	5	33	0	8	72	2	13	77	1	17	127	4	31	162	5	38
AGAP2_SLC16A9	6	0	2	4	0	2	17	2	6	22	0	6	36	2	13	68	0	17	78	5	19	113	3	22	164	5	33
AKT2_PIK3R2	2	1	0	9	0	5	14	0	3	23	2	6	43	1	11	71	0	15	92	3	19	112	1	29	169	6	41
BRCC3_RELL2	5	0	0	8	0	4	16	1	3	25	0	7	41	3	14	63	2	20	87	3	19	143	3	19	165	7	32
C1QTNF1_SHISA6	1	0	2	7	0	2	27	1	4	18	0	6	42	0	10	64	3	13	92	1	24	124	3	34	166	7	37
CAPRIN2_ELOVL4	6	0	1	12	0	2	15	0	6	25	1	6	35	0	8	62	0	14	75	1	20	137	4	27	165	4	36
CBWD5_PDLIM5	2	0	0	6	1	0	8	0	0	9	1	0	12	2	1	36	1	0	54	2	0	73	4	4	75	1	2
CDC20B_PHACTR4	3	0	0	5	1	2	14	1	3	22	1	7	58	1	10	63	2	26	83	1	20	129	5	20	159	6	37
CPVL_ANAPC5	3	0	0	16	0	3	19	0	1	29	0	8	50	1	10	82	1	21	105	3	23	146	4	26	215	4	33
DLD_NPTX2	4	0	0	9	0	1	21	2	2	21	0	10	39	0	8	79	1	27	79	2	23	121	2	38	186	1	42
ENPP5_SLC17A1	6	1	1	10	1	5	19	0	3	25	1	7	47	3	7	70	0	17	95	2	23	119	4	34	171	5	29
FAM72A_RGS1	4	0	0	6	0	0	9	1	0	21	0	1	21	1	0	38	1	1	45	3	0	70	1	1	88	3	1
FRG2C_CYLC2	6	0	0	6	1	1	14	1	1	18	0	3	39	2	1	57	2	3	57	1	2	115	2	11	123	2	4
GALP_BRINP3	5	0	1	8	0	1	13	1	6	32	0	4	47	0	11	74	3	19	82	2	12	140	4	38	170	3	47
GDPD2_MTMR8	3	0	4	11	0	2	15	0	0	26	2	10	46	0	9	51	2	21	89	2	24	129	3	18	174	8	41
GIMAP6_EPHA1	2	0	3	8	0	0	12	0	4	33	1	7	40	0	9	82	0	17	105	1	11	125	3	22	174	0	37
GSPT1_GAN	3	0	0	11	0	1	24	0	2	19	0	5	48	0	13	44	2	12	70	2	18	113	2	26	156	2	41
HMOX1_ARHGAP8	7	0	2	8	0	3	10	0	2	30	0	13	49	1	12	70	2	17	81	3	19	133	6	33	174	6	61
IL37_TACR1	4	0	1	9	0	1	11	1	4	31	0	4	44	0	14	57	2	17	79	2	18	138	2	25	189	2	37
ITGA3_CSHL1	5	0	3	10	0	2	23	1	3	17	2	7	42	3	10	78	2	10	109	0	17	117	3	35	180	5	40
JMY_AP3S1	3	0	0	13	0	0	15	0	4	20	0	7	53	0	3	48	0	10	80	8	22	107	6	20	129	5	31
KCNH5_AKT1	1	1	1	6	0	3	11	0	3	31	1	6	21	0	6	56	1	13	71	2	16	98	6	27	151	4	29
KRT4_TAOK3	6	0	1	5	0	2	15	0	4	21	0	7	47	2	6	69	0	17	91	3	18	138	4	26	169	1	45
LHPP_PAOX	5	0	1	5	0	2	15	3	2	32	1	4	41	2	12	70	2	25	107	2	14	132	3	20	165	5	50
MAPK1_RGL4	1	0	0	2	0	1	12	0	7	7	1	6	31	2	8	26	0	14	48	5	24	55	5	25	101	4	38
MASP1_PPIC	6	0	0	6	0	1	16	0	3	19	0	3	41	0	7	57	1	18	92	4	20	112	2	36	187	4	44
MED6_WISP2	7	0	0	10	0	3	20	2	5	36	0	6	41	1	12	80	2	12	100	0	25	133	1	33	206	4	55
NBL1_NECAP2	4	0	1	4	0	2	12	3	5	16	0	3	30	3	14	66	1	16	76	1	19	111	4	30	168	8	44
PHKB_SPNS3	5	0	3	12	0	4	24	0	4	34	0	8	44	2	7	85	5	32	101	3	23	135	4	40	208	2	53
PIK3AP1_UPF2	5	0	1	12	0	1	17	1	3	31	0	7	32	1	7	64	2	20	86	4	20	119	5	22	154	3	35
PM20D1_SLC41A1	1	0	2	12	0	4	17	2	2	28	1	4	37	1	6	45	1	12	90	2	17	139	2	30	180	1	43
PSMD6_RAD54L2	3	1	3	9	0	1	10	0	0	21	0	9	41	1	14	59	1	14	84	2	17	123	1	20	127	4	47
PVALB_SCARA5	4	0	2	9	0	3	13	1	2	29	0	6	42	3	5	61	2	16	72	6	19	121	2	38	183	3	35
REV1_NEK4	2	0	1	9	0	2	11	0	5	20	0	10	51	1	6	66	2	15	91	2	14	126	1	25	170	6	41
RGPD4_ROCK2	2	0	0	4	0	0	7	0	0	12	0	0	19	2	0	30	2	0	35	2	0	75	4	0	57	2	0
RPS6KB1_SLC25A51	2	1	0	6	1	0	6	0	0	18	1	2	24	2	5	39	1	9	52	0	10	66	4	16	92	4	16
RYR1_GRIN3B	5	1	1	4	1	2	14	0	6	23	0	11	44	1	8	74	3	21	72	3	16	147	2	25	139	2	33
SEPT8_RASA1	5	0	2	11	0	4	18	0	4	18	1	7	38	1	8	77	0	24	81	3	21	128	1	26	180	6	43
SLC45A3_KCND3	9	0	2	10	0	1	13	0	7	31	0	6	43	1	3	76	4	16	107	3	24	150	2	39	180	5	43
SPON1_CNGA4	6	0	0	5	0	3	15	1	3	30	0	7	39	3	6	71	4	14	95	3	23	137	3	26	166	3	35
STX6_LNX2	4	0	0	12	0	6	20	0	3	22	0	10	44	1	4	68	2	12	73	3	19	133	3	27	153	6	40
TBC1D3_TMC6	1	0	0	4	0	0	15	0	0	7	1	2	24	3	0	22	1	1	40	5	1	73	2	4	78	5	4
THAP6_BBS7	3	1	0	3	1	2	19	0	8	29	0	4	44	0	12	52	1	25	80	1	19	128	2	34	167	5	32
TMED8_FLYWCH1	4	0	2	9	0	4	12	0	3	35	3	3	34	0	7	61	0	17	77	0	23	138	3	32	191	3	53
TREM2_HBS1L	3	0	1	9	0	3	16	1	4	21	0	5	57	2	13	62	3	14	74	1	14	121	6	30	179	2	40
UCHL1_CASP3	6	0	2	11	0	3	18	0	4	22	2	6	49	4	4	59	1	9	93	3	15	138	6	31	182	4	35
UGT3A2_RBM4	1	0	0	7	0	0	4	1	0	11	2	1	20	2	4	42	2	7	48	3	7	77	4	4	71	2	11
VWA5A_SAC3D1	3	0	3	5	0	3	13	2	8	22	2	9	57	0	13	62	2	12	84	3	25	125	7	34	173	3	44
WIPF2_TAOK1	6	0	2	8	0	3	18	1	5	34	1	6	46	1	14	68	0	17	97	2	18	117	2	29	166	6	38

### Sheet: Summary_defuse
Table S3. Summary of deFuse results on detecting the 50 synthetic fusion transcripts at various coverage.
Fusion	5X	10X	20X	30X	50X	80X	100X	150X	200X
ACP5_FUZ	[6,3,3]	[6,5,5]	[21,9,9]	[22,11,11]	[47,28,28]	[100,50,50]	[89,62,62]	[148,72,72]	[162,88,88]
ACVR2B_LMLN	[5,3,1]	[7,5,2]	[16,12,5]	[17,12,6]	[38,21,13]	[80,43,20]	[84,39,22]	[136,80,40]	[174,104,59]
AGAP2_SLC16A9	[7,3,3]	[4,4,4]	[21,13,13]	[24,14,14]	[44,33,33]	[72,48,48]	[86,48,48]	[114,66,66]	[168,96,96]
AKT2_PIK3R2	[3,1,1]	[9,9,9]	[15,7,7]	[21,14,14]	[47,28,28]	[74,38,38]	[97,63,63]	[116,68,66]	[190,115,112]
BRCC3_RELL2	[0,0,0]	[0,0,0]	[0,0,0]	[25,14,3]	[0,0,0]	[70,47,8]	[0,0,0]	[0,0,0]	[180,105,13]
C1QTNF1_SHISA6	[1,2,2]	[8,4,4]	[29,15,15]	[18,14,14]	[45,30,30]	[74,44,44]	[105,58,58]	[136,84,84]	[176,111,111]
CAPRIN2_ELOVL4	[7,3,3]	[12,10,10]	[16,12,12]	[27,15,15]	[38,18,18]	[69,44,44]	[80,45,45]	[153,97,97]	[172,96,96]
CBWD5_PDLIM5	[2,1,0]	[1,5,0]	[14,6,0]	[24,10,0]	[0,0,0]	[0,0,0]	[0,0,0]	[138,79,0]	[171,102,0]
CDC20B_PHACTR4	[0,0,0]	[6,3,3]	[16,9,9]	[22,17,17]	[60,34,34]	[69,48,48]	[89,55,55]	[141,60,60]	[167,93,93]
CPVL_ANAPC5	[3,2,2]	[17,8,8]	[22,7,7]	[28,21,21]	[53,27,27]	[87,48,48]	[113,68,68]	[159,87,87]	[225,114,114]
DLD_NPTX2	[0,0,0]	[9,3,3]	[24,9,9]	[21,19,19]	[40,22,22]	[85,64,64]	[84,56,56]	[135,85,85]	[194,123,123]
ENPP5_SLC17A1	[6,4,4]	[12,8,8]	[21,10,10]	[28,16,16]	[50,27,27]	[73,43,43]	[105,55,55]	[130,84,84]	[178,94,94]
FAM72A_RGS1	[7,4,0]	[12,6,0]	[15,9,0]	[46,29,0]	[47,25,0]	[75,47,0]	[95,61,0]	[0,0,0]	[206,129,0]
FRG2C_CYLC2	[6,1,1]	[9,8,2]	[0,0,0]	[22,10,3]	[51,22,5]	[77,35,6]	[81,40,4]	[153,92,14]	[171,103,12]
GALP_FAM5C	[5,3,3]	[10,5,5]	[0,0,0]	[34,16,16]	[50,28,28]	[80,51,51]	[87,46,46]	[155,1,1]	[190,122,122]
GDPD2_MTMR8	[4,6,6]	[12,5,5]	[15,7,7]	[28,19,19]	[48,32,32]	[58,39,39]	[94,71,71]	[134,67,67]	[193,105,105]
GIMAP6_EPHA1	[3,3,3]	[0,0,0]	[14,7,7]	[36,18,18]	[42,25,25]	[87,46,46]	[111,50,50]	[131,71,71]	[186,97,97]
GSPT1_GAN	[3,2,1]	[13,4,4]	[25,9,9]	[20,13,13]	[49,30,24]	[48,30,26]	[76,49,37]	[127,60,46]	[164,107,86]
HMOX1_ARHGAP8	[7,4,4]	[11,6,6]	[10,3,3]	[0,0,0]	[56,33,33]	[74,44,44]	[89,55,55]	[0,0,0]	[197,132,132]
IL37_TACR1	[5,3,3]	[9,6,6]	[13,8,8]	[34,17,17]	[45,35,35]	[59,46,46]	[83,53,53]	[146,73,73]	[210,106,106]
ITGA3_CSHL1	[6,4,1]	[11,7,1]	[27,10,1]	[22,14,6]	[48,31,8]	[85,42,19]	[120,62,18]	[134,85,33]	[192,104,40]
JMY_AP3S1	[3,1,0]	[13,9,3]	[18,10,4]	[26,16,8]	[60,31,18]	[56,35,19]	[107,64,26]	[147,70,30]	[162,90,43]
KCNH5_AKT1	[3,2,2]	[7,4,2]	[18,10,9]	[37,18,18]	[30,19,17]	[73,40,39]	[94,41,37]	[135,73,67]	[189,93,88]
KRT4_TAOK3	[7,3,3]	[8,3,3]	[15,7,7]	[23,11,11]	[53,23,23]	[75,42,42]	[96,55,55]	[146,76,76]	[182,114,114]
LHPP_PAOX	[5,3,3]	[6,4,4]	[17,7,7]	[34,18,18]	[45,35,35]	[78,52,52]	[115,60,60]	[141,69,69]	[180,112,112]
MAPK1_RGL4	[0,0,0]	[10,4,4]	[21,11,11]	[27,17,17]	[51,24,24]	[85,46,46]	[98,62,62]	[144,87,87]	[217,105,105]
MASP1_PPIC	[6,1,1]	[5,4,4]	[17,10,10]	[20,11,11]	[44,24,24]	[65,43,43]	[ 99,67,67]	[120,79,79]	[204,98,98]
MED6_WISP2	[0,0,0]	[0,0,0]	[0,0,0]	[37,25,25]	[0,0,0]	[83,38,38]	[0,0,0]	[143,79,79]	[219,129,129]
NBL1_NECAP2	[4,2,2]	[7,4,4]	[17,10,10]	[21,7,7]	[ 51,30,30]	[84,47,47]	[93,57,57]	[139,85,85]	[204,108,108]
PHKB_SPNS3	[5,4,4]	[14,10,10]	[23,8,8]	[39,18,18]	[49,23,23]	[96,65,65]	[110,58,58]	[147,87,87]	[222,125,125]
PIK3AP1_UPF2	[5,3,3]	[12,8,8]	[17,10,10]	[32,15,15]	[32,19,19]	[66,51,51]	[87,57,57]	[129,62,62]	[163,98,98]
PM20D1_SLC41A1	[2,2,2]	[12,13,13]	[18,7,7]	[28,17,17]	[39,20,20]	[49,29,29]	[97,59,59]	[149,95,95]	[193,104,104]
PSMD6_RAD54L2	[4,4,4]	[10,3,3]	[14,4,4]	[24,19,19]	[47,30,30]	[71,40,40]	[108,57,57]	[145,69,69]	[164,107,107]
PVALB_SCARA5	[4,2,2]	[9,6,6]	[14,7,7]	[30,20,20]	[47,21,21]	[65,37,37]	[81,44,44]	[143,79,79]	[198,108,108]
REV1_NEK4	[2,2,2]	[10,5,5]	[13,9,9]	[23,19,19]	[54,25,25]	[71,47,47]	[93,49,49]	[128,79,79]	[176,119,119]
RGPD4_ROCK2	[0,0,0]	[0,0,0]	[0,0,0]	[0,0,0]	[0,0,0]	[0,0,0]	[0,0,0]	[0,0,0]	[149,97,0]
RPS6KB1_SLC25A51	[8,1,0]	[15,9,0]	[15,9,1]	[35,22,2]	[41,18,2]	[80,43,4]	[90,53,4]	[134,80,7]	[189,96,15]
RYR1_GRIN3B	[5,2,2]	[4,3,3]	[14,15,15]	[27,20,20]	[47,28,28]	[81,52,52]	[77,50,50]	[150,81,81]	[146,90,90]
SEPT8_RASA1	[5,5,5]	[11,6,6]	[18,15,15]	[20,14,14]	[40,23,23]	[81,56,56]	[ 81,50,50]	[131,74,74]	[194,137,137]
SLC45A3_KCND3	[9,6,6]	[10,7,7]	[16,12,12]	[31,19,19]	[45,22,22]	[84,44,44]	[121,67,67]	[161,99,99]	[188,119,119]
SPON1_CNGA4	[6,2,2]	[5,5,5]	[2,4,4]	[32,18,18]	[44,19,19]	[75,40,40]	[100,51,51]	[146,82,82]	[177,112,112]
STX6_LNX2	[4,2,2]	[13,11,11]	[21,9,9]	[23,18,18]	[44,25,25]	[71,35,35]	[78,47,47]	[140,74,74]	[170,101,101]
TBC1D3_TMC6	[0,0,0]	[0,0,0]	[20,17,0]	[0,0,0]	[0,0,0]	[0,0,0]	[88,46,0]	[0,0,0]	[174,93,0]
THAP6_BBS7	[3,1,1]	[5,5,5]	[21,15,15]	[28,14,14]	[46,22,22]	[57,46,46]	[ 87,49,49]	[136,86,86]	[175,109,109]
TMED8_FLYWCH1	[4,3,3]	[9,6,6]	[13,4,4]	[40,19,19]	[37,20,20]	[66,43,43]	[78,49,49]	[148,76,76]	[201,126,126]
TREM2_HBS1L	[4,2,2]	[9,7,7]	[17,13,13]	[21,18,18]	[58,33,33]	[65,40,40]	[78,40,40]	[130,74,74]	[192,120,120]
UCHL1_CASP3	[6,3,3]	[12,7,7]	[20,13,13]	[27,18,18]	[53,25,25]	[61,33,33]	[100,63,63]	[152,100,100]	[194,109,109]
UGT3A2_RBM4	[0,0,0]	[8,4,2]	[14,12,3]	[32,14,2]	[43,26,3]	[89,46,5]	[86,55,7]	[146,77,12]	[165,98,7]
VWA5A_SAC3D1	[4,4,4]	[6,4,4]	[17,14,14]	[22,18,18]	[62,43,43]	[69,36,36]	[ 91,61,61]	[134,97,97]	[179,113,113]
WIPF2_TAOK1	[7,3,3]	[8,6,6]	[20,14,14]	[32,12,12]	[44,31,31]	[72,43,43]	[105,52,52]	[127,70,70]	[185,105,105]
Fusion detection [x: split read number, y: spanning read number, z: unique mapped spanning read number]

### Sheet: Summary_Fusioncatcher
Table S3. Summary of deFuse results on detecting the 50 synthetic fusion transcripts at various coverage. Fusion detection [x: split read number, y: spanning read number]
Fusion	5X	10X	20X	30X	50X	80X	100X	150X	200X
ACP5_FUZ	[2,3]	[3,2]	[3,5]	[7,7]	[8,20]	[15,33]	[16,52]	[22,48]	[23,67]
ACVR2B_LMLN	[0,0]	[3,2]	[10,5]	[10,3]	[18,10]	[34,14]	[39,17]	[50,29]	[52,48]
AGAP2_SLC16A9	[5,2]	[2,3]	[10,10]	[11,10]	[15,21]	[21,32]	[28,33]	[33,45]	[37,72]
AKT2_PIK3R2	[0,0]	[7,5]	[10,4]	[13,10]	[21,20]	[35,26]	[41,39]	[44,52]	[55,73]
BRCC3_RELL2	[0,0]	[0,0]	[12,6]	[18,3]	[26,12]	[32,13]	[36,14]	[49,33]	[55,47]
C1QTNF1_SHISA6	[1,2]	[7,4]	[15,13]	[13,10]	[23,23]	[32,21]	[45,34]	[49,61]	[53,80]
CAPRIN2_ELOVL4	[5,2]	[7,7]	[12,10]	[17,10]	[18,12]	[31,33]	[34,35]	[41,70]	[51,72]
CBWD5_PDLIM5	[0,0]	[0,0]	[0,0]	[0,0]	[0,0]	[0,0]	[0,0]	[0,0]	[0,0]
CDC20B_PHACTR4	[0,0]	[3,3]	[6,8]	[11,11]	[22,23]	[28,40]	[28,42]	[37,41]	[39,73]
CPVL_ANAPC5	[0,0]	[2,7]	[1,3]	[2,18]	[4,23]	[3,37]	[5,48]	[4,63]	[5,74]
DLD_NPTX2	[0,0]	[7,2]	[14,9]	[15,13]	[24,16]	[39,46]	[39,40]	[49,64]	[55,84]
ENPP5_SLC17A1	[5,4]	[3,8]	[13,7]	[16,13]	[29,16]	[37,32]	[40,42]	[44,59]	[52,62]
FAM72A_RGS1	[0,0]	[0,0]	[0,0]	[0,0]	[0,0]	[0,0]	[0,0]	[0,0]	[0,0]
FRG2C_CYLC2	[0,0]	[0,0]	[0,0]	[7,4]	[11,2]	[14,5]	[14,3]	[15,12]	[18,14]
GALP_FAM5C	[3,2]	[2,4]	[7,10]	[15,11]	[22,18]	[25,37]	[25,29]	[32,57]	[37,89]
GDPD2_MTMR8	[1,5]	[3,5]	[5,6]	[10,15]	[18,21]	[18,29]	[26,49]	[32,40]	[34,70]
GIMAP6_EPHA1	[2,3]	[0,0]	[10,5]	[23,13]	[24,16]	[37,33]	[49,26]	[44,43]	[53,72]
GSPT1_GAN	[0,0]	[7,2]	[15,6]	[12,11]	[32,23]	[24,24]	[37,34]	[44,42]	[56,66]
HMOX1_ARHGAP8	[4,3]	[5,6]	[7,2]	[18,21]	[30,20]	[36,34]	[43,41]	[55,58]	[52,102]
IL37_TACR1	[4,3]	[6,4]	[8,6]	[20,8]	[27,28]	[34,31]	[40,36]	[54,54]	[55,76]
ITGA3_CSHL1	[0,0]	[0,0]	[0,0]	[10,4]	[23,6]	[35,11]	[34,14]	[41,33]	[54,31]
JMY_AP3S1	[0,0]	[5,3]	[10,5]	[19,11]	[28,14]	[24,21]	[39,30]	[51,29]	[49,51]
KCNH5_AKT1	[0,0]	[4,4]	[8,10]	[22,13]	[17,15]	[32,26]	[34,34]	[39,55]	[51,60]
KRT4_TAOK3	[2,3]	[5,3]	[12,6]	[14,10]	[26,18]	[30,34]	[39,37]	[50,50]	[50,85]
LHPP_PAOX	[5,2]	[5,4]	[12,5]	[22,15]	[27,25]	[38,37]	[43,38]	[49,49]	[49,89]
MAPK1_RGL4	[0,0]	[2,2]	[8,9]	[10,8]	[15,15]	[17,35]	[24,47]	[23,58]	[27,71]
MASP1_PPIC	[0,0]	[3,2]	[9,6]	[11,7]	[19,14]	[21,31]	[26,44]	[30,61]	[36,83]
MED6_WISP2	[5,2]	[8,5]	[14,11]	[21,20]	[27,18]	[42,26]	[39,39]	[50,56]	[57,103]
NBL1_NECAP2	[2,2]	[3,4]	[8,8]	[9,4]	[18,23]	[22,32]	[24,40]	[31,62]	[34,73]
PHKB_SPNS3	[1,3]	[7,6]	[10,6]	[12,11]	[15,11]	[21,45]	[25,41]	[27,63]	[31,91]
PIK3AP1_UPF2	[4,2]	[7,6]	[14,5]	[24,8]	[23,10]	[32,33]	[42,39]	[54,41]	[58,68]
PM20D1_SLC41A1	[1,2]	[10,9]	[13,4]	[18,12]	[23,17]	[28,24]	[42,37]	[53,57]	[54,79]
PSMD6_RAD54L2	[3,3]	[8,2]	[0,0]	[16,14]	[27,25]	[35,28]	[41,43]	[45,49]	[52,81]
PVALB_SCARA5	[3,2]	[7,5]	[9,3]	[16,15]	[23,16]	[36,25]	[35,34]	[46,59]	[56,66]
REV1_NEK4	[1,2]	[6,3]	[9,7]	[14,15]	[32,13]	[38,32]	[40,35]	[47,55]	[51,84]
RGPD4_ROCK2	[0,0]	[0,0]	[0,0]	[0,0]	[0,0]	[0,0]	[0,0]	[0,0]	[0,0]
RPS6KB1_SLC25A51	[0,0]	[0,0]	[0,0]	[0,0]	[0,0]	[0,0]	[0,0]	[0,0]	[50,2]
RYR1_GRIN3B	[5,2]	[1,2]	[12,9]	[17,15]	[28,17]	[43,39]	[39,34]	[51,56]	[46,67]
SEPT8_RASA1	[5,4]	[8,6]	[14,12]	[13,12]	[19,19]	[42,40]	[47,37]	[53,52]	[53,102]
SLC45A3_KCND3	[6,4]	[5,5]	[7,10]	[15,13]	[19,13]	[27,33]	[28,50]	[33,68]	[37,72]
SPON1_CNGA4	[2,2]	[3,4]	[8,4]	[17,13]	[19,14]	[26,26]	[38,40]	[42,58]	[45,83]
STX6_LNX2	[0,0]	[3,9]	[3,5]	[3,13]	[6,16]	[10,23]	[7,33]	[13,55]	[11,70]
TBC1D3_TMC6	[0,0]	[0,0]	[0,0]	[0,0]	[0,0]	[0,0]	[0,0]	[0,0]	[0,0]
THAP6_BBS7	[0,0]	[2,2]	[4,12]	[10,9]	[11,13]	[15,36]	[15,35]	[21,63]	[21,71]
TMED8_FLYWCH1	[2,3]	[6,4]	[9,4]	[20,12]	[22,10]	[34,30]	[40,41]	[46,57]	[54,93]
TREM2_HBS1L	[4,3]	[7,6]	[13,8]	[16,14]	[38,22]	[34,31]	[37,31]	[44,53]	[51,83]
UCHL1_CASP3	[5,2]	[8,5]	[9,11]	[14,9]	[19,16]	[30,21]	[28,44]	[34,79]	[36,83]
UGT3A2_RBM4	[0,0]	[0,0]	[0,0]	[0,0]	[1,4]	[1,6]	[1,7]	[1,16]	[1,12]
VWA5A_SAC3D1	[1,4]	[1,3]	[5,11]	[4,15]	[12,32]	[14,28]	[18,47]	[19,62]	[19,79]
WIPF2_TAOK1	[2,3]	[6,3]	[8,11]	[21,9]	[20,23]	[26,27]	[30,34]	[33,49]	[35,66]
