## Supplementary material for "ScaR - A tool for sensitive detection of known fusion transcripts: Establishing prevalence of fusions in testicular germ cell tumors": Table S6

### Sheet: RCC1-ABHD12B
Table S6. Results from ScaR for detecting RCC1-ABHD12B in 198 normal testis samples from GTEx. ScaR (x: discordant-split read number, y: singleton-split read number; z: spanning read number)
Sample	RCC1-ABHD12B_alt0 (ScaR)
SRR1068788	0,0;0
SRR1068905	0,0;0
SRR1069734	0,0;0
SRR1070479	0,0;0
SRR1071379	0,0;0
SRR1071429	0,0;0
SRR1072845	0,0;0
SRR1073531	0,0;0
SRR1075607	0,0;0
SRR1076490	0,0;0
SRR1077753	0,0;0
SRR1078299	0,0;0
SRR1078612	0,0;0
SRR1079455	0,0;0
SRR1079612	0,0;0
SRR1080022	0,0;0
SRR1080811	0,0;0
SRR1080859	0,0;0
SRR1081357	0,0;0
SRR1081401	0,0;0
SRR1081449	0,0;0
SRR1081614	0,0;0
SRR1081663	0,0;0
SRR1081688	0,0;0
SRR1082307	0,0;0
SRR1083554	0,0;0
SRR1084347	0,0;0
SRR1087055	0,0;0
SRR1087535	0,0;0
SRR1088241	0,0;0
SRR1089643	0,0;0
SRR1090604	0,0;0
SRR1090650	0,0;0
SRR1090722	0,0;0
SRR1092612	0,0;0
SRR1093290	0,0;0
SRR1093885	0,0;0
SRR1094287	0,0;0
SRR1095213	0,0;0
SRR1096900	0,0;0
SRR1096946	0,0;0
SRR1097549	0,0;0
SRR1098026	0,0;0
SRR1100440	0,0;0
SRR1101304	0,0;0
SRR1101348	0,0;0
SRR1101931	0,0;0
SRR1102852	0,0;0
SRR1103118	0,0;0
SRR1105489	0,0;0
SRR1120847	0,0;0
SRR1308288	0,0;0
SRR1309425	0,0;0
SRR1311329	0,0;0
SRR1312288	0,0;0
SRR1314014	0,0;0
SRR1314788	0,0;0
SRR1315821	0,0;0
SRR1317238	0,0;0
SRR1319322	0,0;0
SRR1319608	0,0;0
SRR1321112	0,0;0
SRR1321204	0,0;0
SRR1322334	0,0;0
SRR1322355	0,0;0
SRR1327327	0,0;0
SRR1328125	0,0;0
SRR1328821	0,0;0
SRR1332733	0,0;0
SRR1333370	0,0;0
SRR1334762	0,0;0
SRR1335338	0,0;0
SRR1335536	0,0;0
SRR1337052	0,0;0
SRR1337977	0,0;0
SRR1338766	0,0;0
SRR1339130	0,0;0
SRR1341142	0,0;0
SRR1342995	0,0;0
SRR1343053	0,0;0
SRR1343919	0,0;0
SRR1345200	0,0;0
SRR1345347	0,0;0
SRR1346957	0,0;0
SRR1347100	0,0;0
SRR1347481	0,0;0
SRR1347998	0,0;0
SRR1348202	0,0;0
SRR1351033	0,0;0
SRR1352069	0,0;0
SRR1352256	0,0;0
SRR1352597	0,0;0
SRR1355304	0,0;0
SRR1356421	0,0;0
SRR1357367	0,0;0
SRR1358260	0,0;0
SRR1360218	0,0;0
SRR1361264	0,0;0
SRR1364953	0,0;0
SRR1370528	0,0;0
SRR1373921	0,0;0
SRR1375658	0,0;0
SRR1378660	0,0;0
SRR1378971	0,0;0
SRR1379220	0,0;0
SRR1380139	0,0;0
SRR1380569	0,0;0
SRR1380699	0,0;0
SRR1380847	0,0;0
SRR1381229	0,0;0
SRR1381327	0,0;0
SRR1381613	0,0;0
SRR1384668	0,0;0
SRR1387308	0,0;0
SRR1387685	0,0;0
SRR1389018	0,0;0
SRR1390331	0,0;0
SRR1394855	0,0;0
SRR1398293	0,0;0
SRR1398775	0,0;0
SRR1399009	0,0;0
SRR1399271	0,0;0
SRR1399501	0,0;0
SRR1400419	0,0;0
SRR1404421	0,0;0
SRR1405182	0,0;0
SRR1407734	0,0;0
SRR1408494	0,0;0
SRR1409022	0,0;0
SRR1409153	0,0;0
SRR1417248	0,0;0
SRR1419166	0,0;0
SRR1419361	0,0;0
SRR1419518	0,0;0
SRR1420368	0,0;0
SRR1420791	0,0;0
SRR1429579	0,0;0
SRR1430468	0,0;0
SRR1431535	0,0;0
SRR1432145	0,0;0
SRR1432476	0,0;0
SRR1432980	0,0;0
SRR1435923	0,0;0
SRR1437012	0,0;0
SRR1441505	0,0;0
SRR1441614	0,0;0
SRR1442509	0,0;0
SRR1443070	0,0;0
SRR1443847	0,0;0
SRR1444264	0,0;0
SRR1446911	0,0;0
SRR1447437	0,0;0
SRR1454568	0,0;0
SRR1455236	0,0;0
SRR1455946	0,0;0
SRR1456733	0,0;0
SRR1457148	0,0;0
SRR1457637	0,0;0
SRR1457661	0,0;0
SRR1458066	0,0;0
SRR1458619	0,0;0
SRR1458955	0,0;0
SRR1459232	0,0;0
SRR1460279	0,0;0
SRR1464394	0,0;0
SRR1464577	0,0;0
SRR1464960	0,0;0
SRR1465289	0,0;0
SRR1465938	0,0;0
SRR1466260	0,0;0
SRR1470379	0,0;0
SRR1471029	0,0;0
SRR1474159	0,0;0
SRR1476784	0,0;0
SRR1477820	0,0;0
SRR1478593	0,0;0
SRR1480675	0,0;0
SRR1486439	0,0;0
SRR1486907	0,0;0
SRR1488812	0,0;0
SRR1489075	0,0;0
SRR1499156	0,0;0
SRR1500052	0,0;0
SRR807517	0,0;0
SRR808065	0,0;0
SRR809667	0,0;0
SRR810531	0,0;0
SRR810899	0,0;0
SRR811447	0,0;0
SRR812912	0,0;0
SRR813431	0,0;0
SRR814082	0,0;0
SRR814943	0,0;0
SRR815588	0,0;0
SRR817512	0,0;0
SRR818850	0,0;0
SRR820839	0,0;0
SRR821518	0,0;0

### Sheet: CLEC6A-CLEC4D
Table S6. Results from ScaR for detecting CLEC6A-CLEC4D in 198 normal testis samples from GTEx. ScaR (x: discordant-split read number, y: singleton-split read number; z: spanning read number)
Sample	CLEC6A-CLEC4D_alt0 (ScaR)	CLEC6A-CLEC4D_alt1 (ScaR)	CLEC6A-CLEC4D_alt2 (ScaR)	CLEC6A-CLEC4D_alt3 (ScaR)	CLEC6A-CLEC4D_alt4 (ScaR)	CLEC6A-CLEC4D_alt5 (ScaR)
SRR1068788	0,0;0	0,0;0	0,0;0	0,0;0	0,0;0	0,0;0
SRR1068905	0,0;0	0,0;0	0,0;0	0,0;0	0,0;0	0,0;0
SRR1069734	0,0;0	0,0;0	0,0;0	0,0;0	0,0;0	0,0;0
SRR1070479	0,0;0	0,0;0	0,0;0	0,0;0	0,0;0	0,0;0
SRR1071379	0,0;0	0,0;0	0,0;0	0,0;0	0,0;0	0,0;0
SRR1071429	0,0;0	0,0;0	0,0;0	0,0;0	0,0;0	0,0;0
SRR1072845	0,0;0	0,0;0	0,0;0	0,0;0	0,0;0	0,0;0
SRR1073531	0,0;0	0,0;0	0,0;0	0,0;0	0,0;0	0,0;0
SRR1075607	0,0;0	0,0;0	0,0;0	0,0;0	0,0;0	0,0;0
SRR1076490	0,0;0	0,0;0	0,0;0	0,0;0	0,0;0	0,0;0
SRR1077753	0,0;0	0,0;0	0,0;0	0,0;0	0,0;0	0,0;0
SRR1078299	0,0;0	0,0;0	0,0;0	0,0;0	0,0;0	0,0;0
SRR1078612	0,0;0	0,0;0	0,0;0	0,0;0	0,0;0	0,0;0
SRR1079455	0,0;0	0,0;0	0,0;0	0,0;0	0,0;0	0,0;0
SRR1079612	0,0;0	0,0;0	0,0;0	0,0;0	0,0;0	0,0;0
SRR1080022	0,0;0	0,0;0	0,0;0	0,0;0	0,0;0	0,0;0
SRR1080811	0,0;0	0,0;0	0,0;0	0,0;0	0,0;0	0,0;0
SRR1080859	0,0;0	0,0;0	0,0;0	0,0;0	0,0;0	0,0;0
SRR1081357	0,0;0	0,0;0	0,0;0	0,0;0	0,0;0	0,0;0
SRR1081401	0,0;0	0,0;0	0,0;0	0,0;0	0,0;0	0,0;0
SRR1081449	0,0;0	0,0;0	0,0;0	0,0;0	0,0;0	0,0;0
SRR1081614	0,0;0	0,0;0	0,0;0	0,0;0	0,0;0	0,0;0
SRR1081663	0,0;0	0,0;0	0,0;0	0,0;0	0,0;0	0,0;0
SRR1081688	0,0;0	0,0;0	0,0;0	0,0;0	0,0;0	0,0;0
SRR1082307	0,0;0	0,0;0	0,0;0	0,0;0	0,0;0	0,0;0
SRR1083554	0,0;0	0,0;0	0,0;0	0,0;0	0,0;0	0,0;0
SRR1084347	0,0;0	0,0;0	0,0;0	0,0;0	0,0;0	0,0;0
SRR1087055	0,0;0	0,0;0	0,0;0	0,0;0	0,0;0	0,0;0
SRR1087535	0,0;0	0,0;0	0,0;0	0,0;0	0,0;0	0,0;0
SRR1088241	0,0;0	0,0;0	0,0;0	0,0;0	0,0;0	0,0;0
SRR1089643	0,0;0	0,0;0	0,0;0	0,0;0	0,0;0	0,0;0
SRR1090604	0,0;0	0,0;0	0,0;0	0,0;0	0,0;0	0,0;0
SRR1090650	0,0;0	0,0;0	0,0;0	0,0;0	0,0;0	0,0;0
SRR1090722	0,0;0	0,0;0	0,0;0	0,0;0	0,0;0	0,0;0
SRR1092612	0,0;0	0,0;0	0,0;0	0,0;0	0,0;0	0,0;0
SRR1093290	0,0;0	0,0;0	0,0;0	0,0;0	0,0;0	0,0;0
SRR1093885	0,0;0	0,0;0	0,0;0	0,0;0	0,0;0	0,0;0
SRR1094287	0,0;0	0,0;0	0,0;0	0,0;0	0,0;0	0,0;0
SRR1095213	0,0;0	0,0;0	0,0;0	0,0;0	0,0;0	0,0;0
SRR1096900	0,0;0	0,0;0	0,0;0	0,0;0	0,0;0	0,0;0
SRR1096946	0,0;0	0,0;0	0,0;0	0,0;0	0,0;0	0,0;0
SRR1097549	0,0;0	0,0;0	0,0;0	0,0;0	0,0;0	0,0;0
SRR1098026	0,0;0	0,0;0	0,0;0	0,0;0	0,0;0	0,0;0
SRR1100440	0,0;0	0,0;0	0,0;0	0,0;0	0,0;0	0,0;0
SRR1101304	0,0;0	0,0;0	0,0;0	0,0;0	0,0;0	0,0;0
SRR1101348	0,0;0	0,0;0	0,0;0	0,0;0	0,0;0	0,0;0
SRR1101931	0,0;0	0,0;0	0,0;0	0,0;0	0,0;0	0,0;0
SRR1102852	0,0;0	0,0;0	0,0;0	0,0;0	0,0;0	0,0;0
SRR1103118	0,0;0	0,0;0	0,0;0	0,0;0	0,0;0	0,0;0
SRR1105489	0,0;0	0,0;0	0,0;0	0,0;0	0,0;0	0,0;0
SRR1120847	0,0;0	0,0;0	0,0;0	0,0;0	0,0;0	0,0;0
SRR1308288	0,0;0	0,0;0	0,0;0	0,0;0	0,0;0	0,0;0
SRR1309425	0,0;0	0,0;0	0,0;0	0,0;0	0,0;0	0,0;0
SRR1311329	0,0;0	0,0;0	0,0;0	0,0;0	0,0;0	0,0;0
SRR1312288	0,0;0	0,0;0	0,0;0	0,0;0	0,0;0	0,0;0
SRR1314014	0,0;0	0,0;0	0,0;0	0,0;0	0,0;0	0,0;0
SRR1314788	0,0;0	0,0;0	0,0;0	0,0;0	0,0;0	0,0;0
SRR1315821	0,0;0	0,0;0	0,0;0	0,0;0	0,0;0	0,0;0
SRR1317238	0,0;0	0,0;0	0,0;0	0,0;0	0,0;0	0,0;0
SRR1319322	0,0;0	0,0;0	0,0;0	0,0;0	0,0;0	0,0;0
SRR1319608	0,0;0	0,0;0	0,0;0	0,0;0	0,0;0	0,0;0
SRR1321112	0,0;0	0,0;0	0,0;0	0,0;0	0,0;0	0,0;0
SRR1321204	0,0;0	0,0;0	0,0;0	0,0;0	0,0;0	0,0;0
SRR1322334	0,0;0	0,0;0	0,0;0	0,0;0	0,0;0	0,0;0
SRR1322355	0,0;0	0,0;0	0,0;0	0,0;0	0,0;0	0,0;0
SRR1327327	0,0;0	0,0;0	0,0;0	0,0;0	0,0;0	0,0;0
SRR1328125	0,0;0	0,0;0	0,0;0	0,0;0	0,0;0	0,0;0
SRR1328821	0,0;0	0,0;0	0,0;0	0,0;0	0,0;0	0,0;0
SRR1332733	0,0;0	0,0;0	0,0;0	0,0;0	0,0;0	0,0;0
SRR1333370	0,0;0	0,0;0	0,0;0	0,0;0	0,0;0	0,0;0
SRR1334762	0,0;0	0,0;0	0,0;0	0,0;0	0,0;0	0,0;0
SRR1335338	0,0;0	0,0;0	0,0;0	0,0;0	0,0;0	0,0;0
SRR1335536	0,0;0	0,0;0	0,0;0	0,0;0	0,0;0	0,0;0
SRR1337052	0,0;0	0,0;0	0,0;0	0,0;0	0,0;0	0,0;0
SRR1337977	0,0;0	0,0;0	0,0;0	0,0;0	0,0;0	0,0;0
SRR1338766	0,0;0	0,0;0	0,0;0	0,0;0	0,0;0	0,0;0
SRR1339130	0,0;0	0,0;0	0,0;0	0,0;0	0,0;0	0,0;0
SRR1341142	0,0;0	0,0;0	0,0;0	0,0;0	0,0;0	0,0;0
SRR1342995	0,0;0	0,0;0	0,0;0	0,0;0	0,0;0	0,0;0
SRR1343053	0,0;0	0,0;0	0,0;0	0,0;0	0,0;0	0,0;0
SRR1343919	0,0;0	0,0;0	0,0;0	0,0;0	0,0;0	0,0;0
SRR1345200	0,0;0	0,0;0	0,0;0	0,0;0	0,0;0	0,0;0
SRR1345347	0,0;0	0,0;0	0,0;0	0,0;0	0,0;0	0,0;0
SRR1346957	0,0;0	0,0;0	0,0;0	0,0;0	0,0;0	0,0;0
SRR1347100	0,0;0	0,0;0	0,0;0	0,0;0	0,0;0	0,0;0
SRR1347481	0,0;0	0,0;0	0,0;0	0,0;0	0,0;0	0,0;0
SRR1347998	0,0;0	0,0;0	0,0;0	0,0;0	0,0;0	0,0;0
SRR1348202	0,0;0	0,0;0	0,0;0	0,0;0	0,0;0	0,0;0
SRR1351033	0,0;0	0,0;0	0,0;0	0,0;0	0,0;0	0,0;0
SRR1352069	0,0;0	0,0;0	0,0;0	0,0;0	0,0;0	0,0;0
SRR1352256	0,0;0	0,0;0	0,0;0	0,0;0	0,0;0	0,0;0
SRR1352597	0,0;0	0,0;0	0,0;0	0,0;0	0,0;0	0,0;0
SRR1355304	0,0;0	0,0;0	0,0;0	0,0;0	0,0;0	0,0;0
SRR1356421	0,0;0	0,0;0	0,0;0	0,0;0	0,0;0	0,0;0
SRR1357367	0,0;0	0,0;0	0,0;0	0,0;0	0,0;0	0,0;0
SRR1358260	0,0;0	0,0;0	0,0;0	0,0;0	0,0;0	0,0;0
SRR1360218	0,0;0	0,0;0	0,0;0	0,0;0	0,0;0	0,0;0
SRR1361264	0,0;0	0,0;0	0,0;0	0,0;0	0,0;0	0,0;0
SRR1364953	0,0;0	0,0;0	0,0;0	0,0;0	0,0;0	0,0;0
SRR1370528	0,0;0	0,0;0	0,0;0	0,0;0	0,0;0	0,0;0
SRR1373921	0,0;0	0,0;0	0,0;0	0,0;0	0,0;0	0,0;0
SRR1375658	0,0;0	0,0;0	0,0;0	0,0;0	0,0;0	0,0;0
SRR1378660	0,0;0	0,0;0	0,0;0	0,0;0	0,0;0	0,0;0
SRR1378971	0,0;0	0,0;0	0,0;0	0,0;0	0,0;0	0,0;0
SRR1379220	0,0;0	0,0;0	0,0;0	0,0;0	0,0;0	0,0;0
SRR1380139	0,0;0	0,0;0	0,0;0	0,0;0	0,0;0	0,0;0
SRR1380569	0,0;0	0,0;0	0,0;0	0,0;0	0,0;0	0,0;0
SRR1380699	0,0;0	0,0;0	0,0;0	0,0;0	0,0;0	0,0;0
SRR1380847	0,0;0	0,0;0	0,0;0	0,0;0	0,0;0	0,0;0
SRR1381229	0,0;0	0,0;0	0,0;0	0,0;0	0,0;0	0,0;0
SRR1381327	0,0;0	0,0;0	0,0;0	0,0;0	0,0;0	0,0;0
SRR1381613	0,0;0	0,0;0	0,0;0	0,0;0	0,0;0	0,0;0
SRR1384668	0,0;0	0,0;0	0,0;0	0,0;0	0,0;0	0,0;0
SRR1387308	0,0;0	0,0;0	0,0;0	0,0;0	0,0;0	0,0;0
SRR1387685	0,0;0	0,0;0	0,0;0	0,0;0	0,0;0	0,0;0
SRR1389018	0,0;0	0,0;0	0,0;0	0,0;0	0,0;0	0,0;0
SRR1390331	0,0;0	0,0;0	0,0;0	0,0;0	0,0;0	0,0;0
SRR1394855	0,0;0	0,0;0	0,0;0	0,0;0	0,0;0	0,0;0
SRR1398293	0,0;0	0,0;0	0,0;0	0,0;0	0,0;0	0,0;0
SRR1398775	0,0;0	0,0;0	0,0;0	0,0;0	0,0;0	0,0;0
SRR1399009	0,0;0	0,0;0	0,0;0	0,0;0	0,0;0	0,0;0
SRR1399271	0,0;0	0,0;0	0,0;0	0,0;0	0,0;0	0,0;0
SRR1399501	0,0;0	0,0;0	0,0;0	0,0;0	0,0;0	0,0;0
SRR1400419	0,0;0	0,0;0	0,0;0	0,0;0	0,0;0	0,0;0
SRR1404421	0,0;0	0,0;0	0,0;0	0,0;0	0,0;0	0,0;0
SRR1405182	0,0;0	0,0;0	0,0;0	0,0;0	0,0;0	0,0;0
SRR1407734	0,0;0	0,0;0	0,0;0	0,0;0	0,0;0	0,0;0
SRR1408494	0,0;0	0,0;0	0,0;0	0,0;0	0,0;0	0,0;0
SRR1409022	0,0;0	0,0;0	0,0;0	0,0;0	0,0;0	0,0;0
SRR1409153	0,0;0	0,0;0	0,0;0	0,0;0	0,0;0	0,0;0
SRR1417248	0,0;0	0,0;0	0,0;0	0,0;0	0,0;0	0,0;0
SRR1419166	0,0;0	0,0;0	0,0;0	0,0;0	0,0;0	0,0;0
SRR1419361	0,0;0	0,0;0	0,0;0	0,0;0	0,0;0	0,0;0
SRR1419518	0,0;0	0,0;0	0,0;0	0,0;0	0,0;0	0,0;0
SRR1420368	0,0;0	0,0;0	0,0;0	0,0;0	0,0;0	0,0;0
SRR1420791	0,0;0	0,0;0	0,0;0	0,0;0	0,0;0	0,0;0
SRR1429579	0,0;0	0,0;0	0,0;0	0,0;0	0,0;0	0,0;0
SRR1430468	0,0;0	0,0;0	0,0;0	0,0;0	0,0;0	0,0;0
SRR1431535	0,0;0	0,0;0	0,0;0	0,0;0	0,0;0	0,0;0
SRR1432145	0,0;0	0,0;0	0,0;0	0,0;0	0,0;0	0,0;0
SRR1432476	0,0;0	0,0;0	0,0;0	0,0;0	0,0;0	0,0;0
SRR1432980	0,0;0	0,0;0	0,0;0	0,0;0	0,0;0	0,0;0
SRR1435923	0,0;0	0,0;0	0,0;0	0,0;0	0,0;0	0,0;0
SRR1437012	0,0;0	0,0;0	1,0;0	0,0;0	0,0;0	0,0;0
SRR1441505	0,0;0	0,0;0	0,0;0	0,0;0	0,0;0	0,0;0
SRR1441614	0,0;0	0,0;0	0,0;0	0,0;0	0,0;0	0,0;0
SRR1442509	0,0;0	0,0;0	0,0;0	0,0;0	0,0;0	0,0;0
SRR1443070	0,0;0	0,0;0	0,0;0	0,0;0	0,0;0	0,0;0
SRR1443847	0,0;0	0,0;0	0,0;0	0,0;0	0,0;0	0,0;0
SRR1444264	0,0;0	0,0;0	0,0;0	0,0;0	0,0;0	0,0;0
SRR1446911	0,0;0	0,0;0	0,0;0	0,0;0	0,0;0	0,0;0
SRR1447437	0,0;0	0,0;0	0,0;0	0,0;0	0,0;0	0,0;0
SRR1454568	0,0;0	0,0;0	0,0;0	0,0;0	0,0;0	0,0;0
SRR1455236	0,0;0	0,0;0	0,0;0	0,0;0	0,0;0	0,0;0
SRR1455946	0,0;0	0,0;0	0,0;0	0,0;0	0,0;0	0,0;0
SRR1456733	0,0;0	0,0;0	0,0;0	0,0;0	0,0;0	0,0;0
SRR1457148	0,0;0	0,0;0	0,0;0	0,0;0	0,0;0	0,0;0
SRR1457637	0,0;1	0,0;1	0,0;1	0,0;1	0,0;1	0,0;1
SRR1457661	0,0;0	0,0;0	0,0;0	0,0;0	0,0;0	0,0;0
SRR1458066	0,0;0	0,0;0	0,0;0	0,0;0	0,0;0	0,0;0
SRR1458619	0,0;0	0,0;0	0,0;0	0,0;0	0,0;0	0,0;0
SRR1458955	0,0;0	0,0;0	0,0;0	0,0;0	0,0;0	0,0;0
SRR1459232	0,0;0	0,0;0	0,0;0	0,0;0	0,0;0	0,0;0
SRR1460279	0,0;0	0,0;0	0,0;0	0,0;0	0,0;0	0,0;0
SRR1464394	0,0;0	0,0;0	0,0;0	0,0;0	0,0;0	0,0;0
SRR1464577	0,0;0	0,0;0	0,0;0	0,0;0	0,0;0	0,0;0
SRR1464960	0,0;0	0,0;0	0,0;0	0,0;0	0,0;0	0,0;0
SRR1465289	0,0;0	0,0;0	0,0;0	0,0;0	0,0;0	0,0;0
SRR1465938	0,0;0	0,0;0	0,0;0	0,0;0	0,0;0	0,0;0
SRR1466260	0,0;0	0,0;0	0,0;0	0,0;0	0,0;0	0,0;0
SRR1470379	0,0;0	0,0;0	0,0;0	0,0;0	0,0;0	0,0;0
SRR1471029	0,0;0	0,0;0	0,0;0	0,0;0	0,0;0	0,0;0
SRR1474159	0,0;0	0,0;0	0,0;0	0,0;0	0,0;0	0,0;0
SRR1476784	0,0;0	0,0;0	0,0;0	0,0;0	0,0;0	0,0;0
SRR1477820	0,0;0	0,0;0	0,0;0	0,0;0	0,0;0	0,0;0
SRR1478593	0,0;0	0,0;0	0,0;0	0,0;0	0,0;0	0,0;0
SRR1480675	1,0;0	0,0;0	0,0;0	0,0;0	0,0;0	0,0;0
SRR1486439	0,0;0	0,0;0	0,0;0	0,0;0	0,0;0	0,0;0
SRR1486907	0,0;0	0,0;0	0,0;0	0,0;0	0,0;0	0,0;0
SRR1488812	0,0;0	0,0;0	0,0;0	0,0;0	0,0;0	0,0;0
SRR1489075	0,0;0	0,0;0	0,0;0	0,0;0	0,0;0	0,0;0
SRR1499156	0,0;0	0,0;0	0,0;0	0,0;0	0,0;0	0,0;0
SRR1500052	0,0;0	0,0;0	0,0;0	0,0;0	0,0;0	0,0;0
SRR807517	0,0;0	0,0;0	0,0;0	0,0;0	0,0;0	0,0;0
SRR808065	0,0;0	0,0;0	0,0;0	0,0;0	0,0;0	0,0;0
SRR809667	0,0;0	0,0;0	0,0;0	0,0;0	0,0;0	0,0;0
SRR810531	0,0;0	0,0;0	0,0;0	0,0;0	0,0;0	0,0;0
SRR810899	0,0;0	0,0;0	0,0;0	0,0;0	0,0;0	0,0;0
SRR811447	0,0;0	0,0;0	0,0;0	0,0;0	0,0;0	0,0;0
SRR812912	0,0;0	0,0;0	0,0;0	0,0;0	0,0;0	0,0;0
SRR813431	0,0;0	0,0;0	0,0;0	0,0;0	0,0;0	0,0;0
SRR814082	0,0;0	0,0;0	0,0;0	0,0;0	0,0;0	0,0;0
SRR814943	0,0;0	0,0;0	0,0;0	0,0;0	0,0;0	0,0;0
SRR815588	0,0;0	0,0;0	0,0;0	0,0;0	0,0;0	0,0;0
SRR817512	0,0;0	0,0;0	0,0;0	0,0;0	0,0;0	0,0;0
SRR818850	0,0;0	0,0;0	0,0;0	0,0;0	0,0;0	0,0;0
SRR820839	0,0;0	0,0;0	0,0;0	0,0;0	0,0;0	0,0;0
SRR821518	0,0;0	0,0;0	0,0;0	0,0;0	0,0;0	0,0;0

### Sheet: RCC1-HENMT1
Table S6. Results from ScaR for detecting RCC1-HENMT1 in 198 normal testis samples from GTEx. ScaR (x: discordant-split read number, y: singleton-split read number; z: spanning read number)
Sample	RCC1-HENMT1_alt0 (ScaR)
SRR1068788	0,0;0
SRR1068905	0,0;0
SRR1069734	0,0;0
SRR1070479	0,0;0
SRR1071379	0,0;0
SRR1071429	0,0;0
SRR1072845	0,0;0
SRR1073531	0,0;0
SRR1075607	0,0;0
SRR1076490	0,0;0
SRR1077753	0,0;0
SRR1078299	0,0;0
SRR1078612	0,0;0
SRR1079455	0,0;0
SRR1079612	0,0;0
SRR1080022	0,0;0
SRR1080811	0,0;0
SRR1080859	0,0;0
SRR1081357	0,0;0
SRR1081401	0,0;0
SRR1081449	0,0;0
SRR1081614	0,0;0
SRR1081663	0,0;0
SRR1081688	0,0;0
SRR1082307	0,0;0
SRR1083554	0,0;0
SRR1084347	0,0;0
SRR1087055	0,0;0
SRR1087535	0,0;0
SRR1088241	0,0;0
SRR1089643	0,0;0
SRR1090604	0,0;0
SRR1090650	0,0;0
SRR1090722	0,0;0
SRR1092612	0,0;0
SRR1093290	0,0;0
SRR1093885	0,0;0
SRR1094287	0,0;0
SRR1095213	0,0;0
SRR1096900	0,0;0
SRR1096946	0,0;0
SRR1097549	0,0;0
SRR1098026	0,0;0
SRR1100440	0,0;0
SRR1101304	0,0;0
SRR1101348	0,0;0
SRR1101931	0,0;0
SRR1102852	0,0;0
SRR1103118	0,0;0
SRR1105489	0,0;0
SRR1120847	0,0;0
SRR1308288	0,0;0
SRR1309425	0,0;0
SRR1311329	0,0;0
SRR1312288	0,0;0
SRR1314014	0,0;0
SRR1314788	0,0;0
SRR1315821	0,0;0
SRR1317238	0,0;0
SRR1319322	0,0;0
SRR1319608	0,0;0
SRR1321112	0,0;0
SRR1321204	0,0;0
SRR1322334	0,0;0
SRR1322355	0,0;0
SRR1327327	0,0;0
SRR1328125	0,0;0
SRR1328821	0,0;0
SRR1332733	0,0;0
SRR1333370	0,0;0
SRR1334762	0,0;0
SRR1335338	0,0;0
SRR1335536	0,0;0
SRR1337052	0,0;0
SRR1337977	0,0;0
SRR1338766	0,0;0
SRR1339130	0,0;0
SRR1341142	0,0;0
SRR1342995	0,0;0
SRR1343053	0,0;0
SRR1343919	0,0;0
SRR1345200	0,0;0
SRR1345347	0,0;0
SRR1346957	0,0;0
SRR1347100	0,0;0
SRR1347481	0,0;0
SRR1347998	0,0;0
SRR1348202	0,0;0
SRR1351033	0,0;0
SRR1352069	0,0;0
SRR1352256	0,0;0
SRR1352597	0,0;0
SRR1355304	0,0;0
SRR1356421	0,0;0
SRR1357367	0,0;0
SRR1358260	0,0;0
SRR1360218	0,0;0
SRR1361264	0,0;0
SRR1364953	0,0;0
SRR1370528	0,0;0
SRR1373921	0,0;0
SRR1375658	0,0;0
SRR1378660	0,0;0
SRR1378971	0,0;0
SRR1379220	0,0;0
SRR1380139	0,0;0
SRR1380569	0,0;0
SRR1380699	0,0;0
SRR1380847	0,0;0
SRR1381229	0,0;0
SRR1381327	0,0;0
SRR1381613	0,0;0
SRR1384668	0,0;0
SRR1387308	0,0;0
SRR1387685	0,0;0
SRR1389018	0,0;0
SRR1390331	0,0;0
SRR1394855	0,0;0
SRR1398293	0,0;0
SRR1398775	0,0;0
SRR1399009	0,0;0
SRR1399271	0,0;0
SRR1399501	0,0;0
SRR1400419	0,0;0
SRR1404421	0,0;0
SRR1405182	0,0;0
SRR1407734	0,0;0
SRR1408494	0,0;0
SRR1409022	0,0;0
SRR1409153	0,0;0
SRR1417248	0,0;0
SRR1419166	0,0;0
SRR1419361	0,0;0
SRR1419518	0,0;0
SRR1420368	0,0;0
SRR1420791	0,0;0
SRR1429579	0,0;0
SRR1430468	0,0;0
SRR1431535	0,0;0
SRR1432145	0,0;0
SRR1432476	0,0;0
SRR1432980	0,0;0
SRR1435923	0,0;0
SRR1437012	0,0;0
SRR1441505	0,0;0
SRR1441614	0,0;0
SRR1442509	0,0;0
SRR1443070	0,0;0
SRR1443847	0,0;0
SRR1444264	0,0;0
SRR1446911	0,0;0
SRR1447437	0,0;0
SRR1454568	0,0;0
SRR1455236	0,0;0
SRR1455946	0,0;0
SRR1456733	0,0;0
SRR1457148	0,0;0
SRR1457637	0,0;0
SRR1457661	0,0;0
SRR1458066	0,0;0
SRR1458619	0,0;0
SRR1458955	0,0;0
SRR1459232	0,0;0
SRR1460279	0,0;0
SRR1464394	0,0;0
SRR1464577	0,0;0
SRR1464960	0,0;0
SRR1465289	0,0;0
SRR1465938	0,0;0
SRR1466260	0,0;0
SRR1470379	0,0;1
SRR1471029	0,0;0
SRR1474159	0,0;0
SRR1476784	0,0;0
SRR1477820	0,0;0
SRR1478593	0,0;0
SRR1480675	0,0;0
SRR1486439	0,0;0
SRR1486907	0,0;0
SRR1488812	0,0;0
SRR1489075	0,0;0
SRR1499156	0,0;0
SRR1500052	0,0;0
SRR807517	0,0;0
SRR808065	0,0;0
SRR809667	0,0;0
SRR810531	0,0;0
SRR810899	0,0;0
SRR811447	0,0;0
SRR812912	0,0;0
SRR813431	0,0;0
SRR814082	0,0;0
SRR814943	0,0;0
SRR815588	0,0;0
SRR817512	0,0;0
SRR818850	0,0;0
SRR820839	0,0;0
SRR821518	0,0;0

### Sheet: EPT1-GUY1A3
Table S6. Results from ScaR for detecting EPT1-GUCY1A3 in 198 normal testis samples from GTEx. ScaR (x: discordant-split read number, y: singleton-split read number; z: spanning read number)
Sample	EPT1-GUCY1A3_alt0 (ScaR)
SRR1068788	0,0;0
SRR1068905	0,0;0
SRR1069734	1,0;0
SRR1070479	0,0;0
SRR1071379	0,0;0
SRR1071429	0,0;0
SRR1072845	0,0;0
SRR1073531	0,0;0
SRR1075607	0,0;0
SRR1076490	0,0;0
SRR1077753	0,0;0
SRR1078299	0,0;0
SRR1078612	0,0;0
SRR1079455	0,0;0
SRR1079612	0,0;0
SRR1080022	0,0;0
SRR1080811	0,0;0
SRR1080859	0,0;0
SRR1081357	0,0;0
SRR1081401	0,0;0
SRR1081449	0,0;0
SRR1081614	0,0;0
SRR1081663	0,0;0
SRR1081688	0,0;0
SRR1082307	0,0;0
SRR1083554	0,0;0
SRR1084347	0,0;0
SRR1087055	0,0;0
SRR1087535	0,0;0
SRR1088241	0,0;0
SRR1089643	0,0;0
SRR1090604	0,0;0
SRR1090650	0,0;0
SRR1090722	0,0;0
SRR1092612	0,0;0
SRR1093290	0,0;0
SRR1093885	0,0;0
SRR1094287	0,0;0
SRR1095213	0,0;0
SRR1096900	0,0;0
SRR1096946	0,0;0
SRR1097549	0,0;0
SRR1098026	0,0;0
SRR1100440	0,0;0
SRR1101304	1,0;0
SRR1101348	0,0;0
SRR1101931	0,0;0
SRR1102852	0,0;0
SRR1103118	0,0;0
SRR1105489	0,0;0
SRR1120847	0,0;0
SRR1308288	0,0;0
SRR1309425	0,0;0
SRR1311329	0,0;0
SRR1312288	0,0;0
SRR1314014	0,0;0
SRR1314788	0,0;0
SRR1315821	0,0;0
SRR1317238	0,1;0
SRR1319322	0,0;0
SRR1319608	0,0;0
SRR1321112	0,0;0
SRR1321204	0,0;0
SRR1322334	0,0;0
SRR1322355	0,0;0
SRR1327327	0,0;0
SRR1328125	0,0;0
SRR1328821	0,0;0
SRR1332733	0,0;0
SRR1333370	0,0;0
SRR1334762	0,0;0
SRR1335338	0,0;0
SRR1335536	0,0;0
SRR1337052	0,0;0
SRR1337977	0,0;0
SRR1338766	0,0;0
SRR1339130	0,0;0
SRR1341142	0,0;0
SRR1342995	0,0;0
SRR1343053	0,0;0
SRR1343919	0,0;0
SRR1345200	0,0;0
SRR1345347	0,0;0
SRR1346957	0,0;0
SRR1347100	0,0;0
SRR1347481	0,0;0
SRR1347998	0,0;0
SRR1348202	0,0;0
SRR1351033	0,0;0
SRR1352069	0,0;0
SRR1352256	0,0;0
SRR1352597	0,0;0
SRR1355304	0,0;0
SRR1356421	0,0;0
SRR1357367	0,0;0
SRR1358260	0,0;0
SRR1360218	0,0;0
SRR1361264	0,0;0
SRR1364953	0,0;0
SRR1370528	0,0;0
SRR1373921	0,0;0
SRR1375658	0,0;0
SRR1378660	0,0;0
SRR1378971	0,0;0
SRR1379220	0,0;0
SRR1380139	0,0;0
SRR1380569	0,0;0
SRR1380699	0,0;0
SRR1380847	0,0;0
SRR1381229	0,0;0
SRR1381327	0,0;0
SRR1381613	0,0;0
SRR1384668	0,0;0
SRR1387308	0,0;0
SRR1387685	0,0;0
SRR1389018	0,0;0
SRR1390331	0,0;0
SRR1394855	0,0;0
SRR1398293	0,0;0
SRR1398775	0,0;0
SRR1399009	0,0;0
SRR1399271	0,0;0
SRR1399501	0,0;0
SRR1400419	0,0;0
SRR1404421	0,0;0
SRR1405182	0,0;0
SRR1407734	0,0;0
SRR1408494	0,0;0
SRR1409022	0,0;0
SRR1409153	0,0;0
SRR1417248	0,0;0
SRR1419166	0,0;0
SRR1419361	0,0;0
SRR1419518	0,0;0
SRR1420368	0,0;0
SRR1420791	0,0;0
SRR1429579	0,0;0
SRR1430468	0,0;0
SRR1431535	0,0;0
SRR1432145	0,0;0
SRR1432476	0,0;0
SRR1432980	0,0;0
SRR1435923	0,0;0
SRR1437012	0,0;0
SRR1441505	0,0;0
SRR1441614	0,0;0
SRR1442509	0,0;0
SRR1443070	0,0;0
SRR1443847	0,0;0
SRR1444264	0,0;0
SRR1446911	0,0;0
SRR1447437	0,0;0
SRR1454568	0,0;0
SRR1455236	0,0;0
SRR1455946	0,0;0
SRR1456733	0,0;0
SRR1457148	0,0;0
SRR1457637	0,0;0
SRR1457661	0,0;0
SRR1458066	0,0;0
SRR1458619	0,0;0
SRR1458955	0,0;0
SRR1459232	0,0;0
SRR1460279	0,0;0
SRR1464394	0,0;0
SRR1464577	0,0;0
SRR1464960	0,0;0
SRR1465289	0,0;0
SRR1465938	0,0;0
SRR1466260	0,0;0
SRR1470379	0,0;0
SRR1471029	0,0;0
SRR1474159	0,0;0
SRR1476784	0,0;0
SRR1477820	0,0;0
SRR1478593	0,0;0
SRR1480675	0,0;0
SRR1486439	0,0;0
SRR1486907	0,0;0
SRR1488812	0,0;0
SRR1489075	0,0;0
SRR1499156	0,0;0
SRR1500052	0,0;0
SRR807517	0,0;0
SRR808065	0,0;0
SRR809667	0,0;0
SRR810531	0,0;0
SRR810899	0,0;0
SRR811447	0,0;0
SRR812912	0,0;0
SRR813431	0,0;0
SRR814082	0,0;0
SRR814943	0,0;0
SRR815588	0,0;0
SRR817512	0,0;0
SRR818850	0,0;0
SRR820839	0,0;0
SRR821518	0,0;0
